# Anatomically-specific coupling between innate immune gene repertoire and microbiome structure during coral evolution

**DOI:** 10.1101/2023.04.26.538298

**Authors:** Tanya Brown, Dylan Sonett, Ryan McMinds, F. Joseph Pollock, Mónica Medina, Jesse R. Zaneveld

## Abstract

Tropical reef-building corals exist in intimate symbiosis with diverse microbes and viruses. Coral microbiomes are generally much less diverse than their environment, but across studied corals, the biodiversity of these microbiomes varies greatly. It has previously been hypothesized that differences in coral innate immunity in general, and the copy number of TIR-domain containing innate immune genes in particular, may drive interspecific differences in microbiome structure. Despite many existing studies of coral microbiomes, this hypothesis has previously been difficult to test due to a lack of consistently collected cross-species data on coral microbiomes. In this manuscript, we reannotate TIR-domain containing genes across diverse coral genomes, and use phylogenetic comparative methods to compare these innate immune gene copy numbers against 16S rRNA marker gene data on coral mucus, tissue, and skeleton microbiomes from the Global Coral Microbiome Project (GCMP). The copy number of Toll-like receptor (TLRs) and Interleukin-1 receptor (IL-1Rs) gene families, as well as the total genomic count of their constituent domains (LRR and TIR domains; and Ig and TIR domains, respectively), explained most interspecific differences in microbiome richness and beta-diversity among corals with sequenced genomes. We find that these correlations are also anatomically specific, with an especially strong correlation between IL-1R gene copy numbers and microbiome richness in the coral’s endolithic skeleton. Together, these results suggest innate immunity may play a key role in sculpting microbiome structure in corals.
