## Supplementary material for "Anatomically-specific coupling between innate immune gene repertoire and microbiome structure during coral evolution": Table S2

### Sheet: Table S2A
Table S2A: Total number of IL-1R and TLR genes by coral species
Total number of IL-1R and TLR genes per coral species annotated as having one TIR domain and at least one LRR (TLR) or Ig (IL-1R). Domains were determined using HMMER Pfam domains.
Species	IL1R	TLR
ACR_Acropora_hyacinthus	11	8
ACR_Acropora_cytherea	10	7
POC_Pocillopora_damicornis	6	5
POC_Pocillopora_verrucosa	7	7
MER_Orbicella_faveolata	7	6
POC_Stylophora	8	6
OCU_Galaxea_fascicularis	3	1
POR_Porites_lutea	14	8
FUN_Fungia_fungites	7	8
ACR_Montipora_capitata	5	1
POR_Porites_rus	6	2

### Sheet: Table S2B
Table S2B: IL-1R composition by coral species
Composition of IL-1R proteins by number of Ig Pfam domains attached to a TIR domain. An "X" indicates presence of the Pfam domain in the coral isoform.
		Pfam Domain (Ig)
Coral Species	Isoform	PF00047	PF18452	PF13927	PF13895
A_cytherea	BLFB01000230	X	X	X	X
A_cytherea	BLFB01000879	X	X	X	X
A_cytherea	BLFB01002795	X		X
A_cytherea	BLFB01000495	X		X	X
A_cytherea	BLFB01001328	X	X	X	X
A_cytherea	BLFB01003162	X		X	X
A_cytherea	BLFB01002399	X		X	X
A_cytherea	BLFB01003088	X		X	X
A_cytherea	BLFB01001142	X	X	X	X
A_cytherea	BLFB01003200		X	X	X
A_hyactintus	BLFG01000303	X		X
A_hyactintus	BLFG01001825	X	X	X	X
A_hyactintus	BLFG01001808	X	X	X	X
A_hyactintus	BLFG01000956	X		X	X
A_hyactintus	BLFG01000316	X		X	X
A_hyactintus	BLFG01002169	X		X	X
A_hyactintus	BLFG01001079	X		X	X
A_hyactintus	BLFG01001226	X	X	X	X
A_hyactintus	BLFG01000580	X		X
A_hyactintus	BLFG01000258	X	X	X	X
A_hyactintus	BLFG01002383	X	X	X	X
Fungia	Sc0000000	X	X	X	X
Fungia	Sc0000079	X	X	X	X
Fungia	Sc0000480	X	X	X	X
Fungia	Sc0000439	X		X	X
Fungia	Sc0000023	X	X	X	X
Fungia	Sc0001010	X		X	X
Fungia	Sc0000257	X		X	X
G_fascicularis	xfSc0000984	X		X	X
G_fascicularis	xfSc0000959	X	X	X	X
G_fascicularis	xfSc0003746	X	X	X	X
M_capitata	RDEB01000075	X	X	X	X
M_capitata	RDEB01000039	X	X	X	X
M_capitata	RDEB01000802	X	X	X	X
M_capitata	RDEB01000081	X	X	X	X
M_capitata	RDEB01000023	X		X	X
O_faveolata	NW_018148536	X	X	X	X
O_faveolata	NW_018149484	X		X
O_faveolata	NW_018148815	X	X	X	X
O_faveolata	NW_018149241	X		X	X
O_faveolata	NW_018150090	X	X	X	X
O_faveolata	NW_018149129	X	X	X	X
O_faveolata	NW_018148618	X		X	X
P_damicornis	NW_020847495	X	X	X	X
P_damicornis	NW_020844867	X		X	X
P_damicornis	NW_020846928	X		X	X
P_damicornis	NW_020844103	X		X	X
P_damicornis	NW_020846063	X	X	X	X
P_damicornis	NW_020845049	X		X	X
P_lutea	Sc0000000	X	X	X	X
P_lutea	Sc0000057	X		X	X
P_lutea	Sc0000237	X		X	X
P_lutea	xfSc0000006	X		X	X
P_lutea	Sc0000445	X	X	X	X
P_lutea	Sc0000139	X	X	X	X
P_lutea	Sc0000534	X	X	X	X
P_lutea	Sc0000067	X		X	X
P_lutea	Sc0000946	X		X	X
P_lutea	Sc0000054	X		X	X
P_lutea	Sc0000080	X	X	X	X
P_lutea	Sc0000356	X	X	X	X
P_lutea	Sc0000330	X	X	X	X
P_lutea	Sc0000228	X		X	X
P_rus	OKRP01003704	X		X
P_rus	OKRP01001912	X		X	X
P_rus	OKRP01000307	X		X	X
P_rus	OKRP01000361	X	X	X	X
P_rus	OKRP01000670	X		X	X
P_rus	OKRP01000080	X	X	X	X
P_verrucosa	JAAVTL010000738	X		X	X
P_verrucosa	JAAVTL010000308	X	X	X	X
P_verrucosa	JAAVTL010000090	X	X	X	X
P_verrucosa	JAAVTL010001015	X	X	X	X
P_verrucosa	JAAVTL010000035	X		X	X
P_verrucosa	JAAVTL010000036	X	X	X	X
P_verrucosa	JAAVTL010014453	X		X	X
S_pistillata	NW_019217996	X		X	X
S_pistillata	NW_019217824	X	X	X	X
S_pistillata	NW_019217962	X		X	X
S_pistillata	NW_019218591	X		X	X
S_pistillata	NW_019217853	X	X	X	X
S_pistillata	NW_019217901	X		X	X
S_pistillata	NW_019217833	X	X	X	X
S_pistillata	NW_019218117	X	X	X	X

### Sheet: Table S2C
Table 2C: TLR composition by coral species
Composition of TLR proteins by number of LRR Pfam domains were present with a TIR domain. An "X" indicates presence of the Pfam domain in the coral isoform.
		Pfam Domains (LRR)
Coral Species	Isoform	PF00560	PF07723	PF07725	PF12799	PF13306	PF13516	PF13855	PF14580	PF18837
A_cytherea	BLFB01001526.1	X	X		X		X	X
A_cytherea	BLFB01000879.1	X			X		X	X
A_cytherea	BLFB01000230.1	X			X		X	X	X
A_cytherea	BLFB01003200.1	X	X		X	X		X	X
A_cytherea	BLFB01002096.1	X			X		X		X
A_cytherea	BLFB01000626.1				X			X	X
A_cytherea	BLFB01000523.1					X	X		X
A_hyactintus	BLFG01001808.1	X			X		X
A_hyactintus	BLFG01001079.1	X			X	X	X		X
A_hyactintus	BLFG01000303.1	X			X	X			X
A_hyactintus	BLFG01001609.1				X		X		X
A_hyactintus	BLFG01000316.1				X	X	X		X	X
A_hyactintus	BLFG01002169.1				X		X		X
A_hyactintus	BLFG01000258.1				X				X
A_hyactintus	BLFG01001825.1					X	X		X
Fungia	Sc0000000		X	X		X	X	X	X	X
Fungia	Sc0000564		X	X		X		X	X	X
Fungia	Sc0000528					X			X	X
Fungia	Sc0000235					X			X	X
Fungia	Sc0000610					X	X		X	X
Fungia	Sc0000044							X
Fungia	xfSc0000011								X
Fungia	Sc0000480									X
G_fascicularis	Sc0000172				X			X	X
M_capitata	RDEB01000006.1				X			X	X
O_faveolata	NW_018150269.1				X			X	X
O_faveolata	NW_018150090.1				X		X	X	X
O_faveolata	NW_018150275.1				X			X
O_faveolata	NW_018148815.1				X	X		X	X
O_faveolata	NW_018149874.1				X			X	X
O_faveolata	NW_018149241.1						X	X
P_damicornis	NW_020846189.1				X			X	X
P_damicornis	NW_020844103.1				X		X	X
P_damicornis	NW_020845543.1				X		X	X
P_damicornis	NW_020846122.1				X		X	X	X
P_damicornis	NW_020844032.1				X	X		X	X
P_lutea	Sc0000000	X			X	X	X	X	X
P_lutea	Sc0000123	X			X	X		X	X
P_lutea	Sc0000357	X			X			X	X
P_lutea	Sc0000054	X			X	X	X	X	X	X
P_lutea	Sc0000228				X			X	X
P_lutea	Sc0000013				X		X	X	X
P_lutea	Sc0000057		X
P_lutea	Sc0000214								X
P_rus	OKRP01000126.1	X			X	X		X	X
P_rus	OKRP01001215.1								X
P_verrucosa	JAAVTL010000037.1				X		X	X	X
P_verrucosa	JAAVTL010000389.1				X			X	X
P_verrucosa	JAAVTL010000020.1	X			X		X	X	X
P_verrucosa	JAAVTL010000016.1				X		X	X	X
P_verrucosa	JAAVTL010000738.1	X			X	X		X	X
P_verrucosa	JAAVTL010000036.1				X		X	X
P_verrucosa	JAAVTL010000035.1				X		X	X	X
S_pistillata	NW_019217800.1	X			X		X	X	X
S_pistillata	NW_019218199.1				X			X
S_pistillata	NW_019217853.1	X			X		X	X	X
S_pistillata	NW_019217996.1				X			X	X
S_pistillata	NW_019217962.1	X			X			X	X
S_pistillata	NW_019218129.1								X
