## Supplementary material for "Anatomically-specific coupling between innate immune gene repertoire and microbiome structure during coral evolution": Table S3

### Sheet: Table S3
Supplemental Data Table 3 - Feature and Sample Counts
Counts of features and samples at each stage of processing. After initial quality control, Global Coral Microbiome Project (GCMP) samples were filtered with an expanded mitochondrial database to remove mitochondria. The resulting number of samples and features are shown in the 'After Mitochondria Removal' columns. Subsequently, samples were rarified to 1000 sequences per sample. Samples with fewe…
	Initial Count		After Mitochondria removal		After Rarefaction		After Matching to Sequenced Genomes
Tissue Compartment	Number of Samples	Number of Features	Number of Samples	Number of Features	Number of Samples	Number of Features	Number of Samples	Number of Features
All	1400	207213	1385	196346	1094	51852	11	7122
Mucus	435	39025	435	35948	310	12081	11	1594
Tissue	424	90406	423	85154	360	25235	10	3245
Skeleton	413	96110	411	92210	364	24005	11	3589
