## Supplementary material for "Anatomically-specific coupling between innate immune gene repertoire and microbiome structure during coral evolution": Table S4

### Sheet: Table S4
Table S4: Distribution of unique TIR, LRR, and IG domain isoforms across sequenced coral genomes
Unique isofom copies of TIR, LRR, and Ig domains as annotated using Transdecoder to predict open reading frames followed by HMMER searched for the domains in the prediced reading frames.
Species	TIR	LRR	Ig
ACR_Acropora_hyacinthus	16	426	495
ACR_Acropora_cytherea	17	528	548
POC_Pocillopora_damicornis	14	339	409
POC_Pocillopora_verrucosa	17	838	874
MER_Orbicella_faveolata	15	287	439
POC_Stylophora	16	549	784
OCU_Galaxea_fascicularis	15	373	561
POR_Porites_lutea	24	454	641
FUN_Fungia_fungites	17	536	749
ACR_Montipora_capitata	18	612	747
POR_Porites_rus	21	519	764
