## Supplementary material for "Anatomically-specific coupling between innate immune gene repertoire and microbiome structure during coral evolution": Table S5

### Sheet: Table S5A
Table S5A: Microbiome richness in all, mucus, tissue, and skeleton compartments
Microbiome richness in all, mucus, tissue, and skeleton compartments calculated using Qiime 2 for the coral genome species used in this study.
	All			Mucus			Tissue			Skeleton
Species	N_samples	obs_asvs	ln_asvs	N_samples	obs_asvs	ln_asvs	N_samples	obs_asvs	ln_asvs	N_samples	obs_asvs	ln_asvs
ACR_Acropora_hyacinthus	38	44.1579	3.788	16	50.25	3.91701	12	42.0833	3.73965	10	30.6	3.421
ACR_Acropora_cytherea	10	37.3	3.619	2	42	3.73767	4	26.75	3.28653	4	44	3.78419
POC_Pocillopora_damicornis	37	78.9189	4.368	10	39.6	3.67883	14	80.3571	4.38648	13	98.3076	4.5881
POC_Pocillopora_verrucosa	15	79	4.369	5	58.6	4.07073	4	86	4.45435	6	83.8333	4.42883
MER_Orbicella_faveolata	9	88.5556	4.484	2	58	4.06044	3	133.667	4.89535	4	65.75	4.18586
POC_Stylophora	25	69.12	4.236	7	90.8571	4.50929	7	50.2857	3.91772	11	68.3636	4.22484
OCU_Galaxea_fascicularis	23	193.696	5.266	9	75.1111	4.31897	8	259.375	5.55827	6	269	5.59471
POR_Porites_lutea	2	55.5	4.016	1	44	3.78419	3	64.333	4.16407	1	62	4.12713
FUN_Fungia_fungites	3	73.6667	4.3	1	73	4.29046	1	86	4.45435	1	42	3.73767
ACR_Montipora_capitata	6	56.5	4.034	3	48.3333	3.87812	1	28	3.3322	2	83	4.41884
POR_Porites_rus	15	114.267	4.739	5	74.4	4.30946	5	85	4.44265	5	183.4	5.21167

### Sheet: Table S5B
Table S5B: Microbiome evenness in all, mucus, tissue and skeleton compartments
Microbiome evenness in all, mucus, tissue, and skeleton compartments as calculated using QIIME2 for the coral species used in this study.
	All		Mucus		Tissue		Skeleton
Species	N_samples	gini_index	N_samples	gini_index	N_samples	gini_index	N_samples	gini_index
ACR_Acropora_hyacinthus	38	0.980453	16	0.95429	12	0.955794	10	0.937846
ACR_Acropora_cytherea	10	0.957212	2	0.833043	4	0.888486	4	0.921817
POC_Pocillopora_damicornis	37	0.988158	10	0.951531	14	0.973177	13	0.970133
POC_Pocillopora_verrucosa	15	0.971949	5	0.912615	4	0.897345	6	0.947264
MER_Orbicella_faveolata	9	0.942404	2	0.837048	3	0.859976	4	0.911117
POC_Stylophora	25	0.981997	7	0.944694	7	0.950429	11	0.9612
OCU_Galaxea_fascicularis	23	0.975078	9	0.952469	8	0.93828	6	0.909949
POR_Porites_lutea	2	0.862717	1	0.824694	3	0.947345	1	0.783871
FUN_Fungia_fungites	3	0.873	1	0.707096	1	0.717395	1	0.813048
ACR_Montipora_capitata	6	0.95031	3	0.87949	1	0.684714	2	0.906164
POR_Porites_rus	15	0.972101	5	0.927112	5	0.921914	5	0.9214
