## Supplementary material for "Anatomically-specific coupling between innate immune gene repertoire and microbiome structure during coral evolution": Table S6

### Sheet: Table S6A
Table S6A: Phylogenetic comparison of IL-1R and TLR gene family copies vs Alpha Diversity in all compartments
Phylogenetic independent contranst results for IL-1R and TLR gene families for ln ASVs and Gini Index in all compartments combined for the coral microbiome data collected during the Global Coral Microbiome Project. All analyses were conducted using the phyloseq package in R. Outputs were also corrected for multiple comparisons by immune trait (eg IL-1R or TLR).
Diversity_Trait	Immune_Trait	N_Microbiomes	N_Genomes	PIC_Model	pVal_PIC	Rsquared_PIC	Bonferroni	Hochberg	FDR
ln_asvs	IL1R	183	11	lm(y_trait_positive ~ x_trait_positive -1)	5.14e-05	0.851736	0.00164	0.00154	0.000548
gini_index	IL1R	183	11	lm(y_trait_positive ~ x_trait_positive -1)	2.3e-05	0.875627	0.000713	0.00069	0.0003565
ln_asvs	TLR	183	11	lm(y_trait_positive ~ x_trait_positive -1)	0.00119163	0.70665	0.0381	0.0334	0.00763
gini_index	TLR	183	11	lm(y_trait_positive ~ x_trait_positive -1)	0.000180478	0.804946	0.00559482	0.00505338	0.00139871

### Sheet: Table S6B
Table S6B: Phylogenetic comparison of IL-1R and TLR gene family copies vs. Alpha Diversity in the mucus compartment
Phylogenetic independent contranst results for IL-1R and TLR gene families for ln ASVs and Gini Index the mucus compartment combined for the coral microbiome data collected during the Global Coral Microbiome Project. All analyses were conducted using the phyloseq package in R. Outputs were also corrected for multiple comparisons by immune trait (eg IL-1R or TLR).
Diversity_Trait	Immune_Trait	N_Microbiomes	N_Genomes	PIC_Model	pVal_PIC	Rsquared_PIC	Bonferroni	Hochberg	FDR
ln_asvs_mucus	IL1R	183	11	lm(y_trait_positive ~ x_trait_positive -1)	0.108606	0.260594	1	0.978	0.29
gini_index_mucus	IL1R	183	11	lm(y_trait_positive ~ x_trait_positive -1)	0.0322904	0.415419	1	0.645809	0.083417
ln_asvs_mucus	TLR	183	11	lm(y_trait_positive ~ x_trait_positive -1)	0.35081	0.0971404	1	0.978	0.624
gini_index_mucus	TLR	183	11	lm(y_trait_positive ~ x_trait_positive -1)	0.0258399	0.441042	0.801037	0.560949	0.0752789

### Sheet: Table S6C
Table S6C: Phylogenetic comparison of IL-1R and TLR gene family copies vs. Alpha Diversity in the tissue compartment
Phylogenetic independent contranst results for IL-1R and TLR gene families for ln ASVs and Gini Index the tissue compartment combined for the coral microbiome data collected during the Global Coral Microbiome Project. All analyses were conducted using the phyloseq package in R. Outputs were also corrected for multiple comparisons by immune trait (eg IL-1R or TLR).
Diversity_Trait	Immune_Trait	N_Microbiomes	N_Genomes	PIC_Model	pVal_PIC	Rsquared_PIC	Bonferroni	Hochberg	FDR
ln_asvs_tissue	IL1R	183	11	lm(y_trait_positive ~ x_trait_positive -1)	0.20217	0.173754	1	0.978	0.498
gini_index_tissue	IL1R	183	11	lm(y_trait_positive ~ x_trait_positive -1)	0.677609	0.0200915	1	0.939492	0.798443
ln_asvs_tissue	TLR	183	11	lm(y_trait_positive ~ x_trait_positive -1)	0.350235	0.0973609	1	0.978	0.624
gini_index_tissue	TLR	183	11	lm(y_trait_positive ~ x_trait_positive -1)	0.917103	0.00127153	1	0.939492	0.939492

### Sheet: Table S6D
Table S6D: Phylogenetic comparison of IL-1R and TLR gene family copies vs Alpha Diversity in the skeleton compartment
Phylogenetic independent contranst results for IL-1R and TLR gene families for ln ASVs and Gini Index the skeleton compartment combined for the coral microbiome data collected during the Global Coral Microbiome Project. All analyses were conducted using the phyloseq package in R. Outputs were also corrected for multiple comparisons by immune trait (eg IL-1R or TLR).
Diversity_Trait	Immune_Trait	N_Microbiomes	N_Genomes	PIC_Model	pVal_PIC	Rsquared_PIC	Bonferroni	Hochberg	FDR
ln_asvs_skeleton	IL1R	183	11	lm(y_trait_positive ~ x_trait_positive -1)	6.39e-07	0.943547	2.05e-05	2.05e-05	2.05e-05
gini_index_skeleton	IL1R	183	11	lm(y_trait_positive ~ x_trait_positive -1)	1.12e-05	0.893938	0.0003472	0.0003472	0.0003472
ln_asvs_skeleton	TLR	183	11	lm(y_trait_positive ~ x_trait_positive -1)	5.85e-06	0.907982	0.000187	0.000181	9.36e-05
gini_index_skeleton	TLR	183	11	lm(y_trait_positive ~ x_trait_positive -1)	8.86e-05	0.832968	0.0027466	0.0025694	0.000915533
