## Supplementary material for "Anatomically-specific coupling between innate immune gene repertoire and microbiome structure during coral evolution": Table S7

### Sheet: Table S7
Table S7: Trait table of genomic and microbiome traits of coral species analyzed in the study
Trait table of genomic and microbiome traits of coral species used to conducted the analysis in this study. Immune families were annotated using available genomes and HMMER. Microbiome data was optained from the GCMP data set and analyzed by compartment (all, mucus, tissue, and skeleton) in QIIME2.
Species	Species_Code	Num_samples_microbe	Num_samples_genome	TIR_total	TIR_total_unique	IL1R	LRR_total	LRR_total_unique	TLR	IG_total	IG_total_unique	obs_asvs	ln_asvs	dominance	gini_index	simpson_e	Faith_pd	num_samples_mucus	obs_asvs_mucus	ln_asvs_mucus	dominance_mucus	gini_index_mucus	simpson_e_mucus	Faith_pd_mucus	num_samples_skeleton	obs_asvs_skeleton	ln_asvs_skeleton	dominance_skeleton	gini_index_skeleton	simpson_e_skeleton	Faith_pd_skeleton	num_samples_tissue	obs_asvs_tissue	ln_asvs_tissue	dominance_tissue	gini_index_tissue	simpson_e_tissue	Faith_pd_tissue
ACR_Acropora_hyacinthus	ACR	38	1	37	16	11	1299	426	8	1902	495	44.1579	3.788	0.134722	0.980453	0.218704	21.1351	16	50.25	3.91701	0.113418	0.95429	0.209215	23.9067	10	30.6	3.421	0.158933	0.937846	0.229062	14.5248	12	42.0833	3.73965	0.140656	0.955794	0.241909	20.884
ACR_Acropora_cytherea	ACR	10	1	33	17	10	1308	528	7	1903	548	37.3	3.619	0.230335	0.957212	0.175399	20.8535	2	42	3.73767	0.0683547	0.833043	0.214607	20.775	4	44	3.78419	0.251201	0.921817	0.130957	25.7631	4	26.75	3.28653	0.270885	0.888486	0.217413	14.8804
POC_Pocillopora_damicornis	POC	37	1	24	14	6	617	339	5	1139	409	78.9189	4.368	0.225778	0.988158	0.160046	37.6133	10	39.6	3.67883	0.202735	0.951531	0.211018	19.305	13	98.3076	4.5881	0.194536	0.970133	0.146355	45.1535	14	80.3571	4.38648	0.25814	0.973177	0.157605	41.3691
POC_Pocillopora_verrucosa	POC	15	1	28	17	7	1312	838	7	2412	874	79	4.369	0.14705	0.971949	0.162618	37.3225	5	58.6	4.07073	0.0908488	0.912615	0.224621	31.1163	6	83.8333	4.42883	0.180269	0.947264	0.107804	38.9296	4	86	4.45435	0.182461	0.897345	0.172657	41.1215
MER_Orbicella_faveolata	MER	9	1	27	15	7	675	287	6	1499	439	88.5556	4.484	0.0911758	0.942404	0.17643	42.9656	2	58	4.06044	0.094403	0.837048	0.196173	28.9986	4	65.75	4.18586	0.118965	0.911117	0.166409	35.0499	3	133.667	4.89535	0.0487067	0.859976	0.180904	60.216
POC_Stylophora	POC	25	1	23	16	8	968	549	6	2014	784	69.12	4.236	0.305968	0.981997	0.131105	35.5259	7	90.8571	4.50929	0.181089	0.944694	0.162444	44.3793	11	68.3636	4.22484	0.233474	0.9612	0.139909	36.8883	7	50.2857	3.91772	0.536484	0.950429	0.101559	28.3998
OCU_Galaxea_fascicularis	OCU	23	1	19	15	3	585	373	1	1162	561	193.696	5.266	0.0954789	0.975078	0.178357	78.9675	9	75.1111	4.31897	0.132576	0.952469	0.213628	40.3484	6	269	5.59471	0.0428497	0.909949	0.198855	103.033	8	259.375	5.55827	0.089594	0.93828	0.138877	100.563
POR_Porites_lutea	POR	2	1	36	24	14	1010	454	8	2218	641	55.5	4.016	0.15984	0.862717	0.1374	28.3057	1	44	3.78419	0.030575	0.824694	0.206948	17.204	1	62	4.12713	0.219392	0.783871	0.073517	40.4723	3	64.333	4.16407	0.589825	0.947345	0.0316658	37.7346
FUN_Fungia_fungites	FUN	3	1	32	17	7	959	536	8	2062	749	73.6667	4.3	0.334177	0.873	0.138855	43.6192	1	73	4.29046	0.076034	0.707096	0.180165	38.6468	1	42	3.73767	0.25883	0.813048	0.091989	27.1232	1	86	4.45435	0.072096	0.717395	0.161284	45.6987
ACR_Montipora_capitata	ACR	6	1	27	18	5	849	612	1	1357	747	56.5	4.034	0.224816	0.95031	0.158879	30.4157	3	48.3333	3.87812	0.131213	0.87949	0.200732	27.7994	2	83	4.41884	0.402949	0.906164	0.0559798	41.4823	1	28	3.3322	0.149358	0.684714	0.239119	16.1314
POR_Porites_rus	POR	15	1	29	21	6	817	519	2	1545	764	114.267	4.739	0.296678	0.972101	0.17197	40.9412	5	74.4	4.30946	0.367732	0.927112	0.151883	36.2504	5	183.4	5.21167	0.04785	0.9214	0.176171	76.9095	5	85	4.44265	0.474453	0.921914	0.187857	36.6638
