## Supplementary material for "Anatomically-specific coupling between innate immune gene repertoire and microbiome structure during coral evolution": Table S8

### Sheet: Table S8A
Table S8A: Phylogenetic comparison of TIR, LRR, and Ig domains vs Alpha Diversity in all compartments for all and unique isoforms
Phylogenetic independent contranst results for TIR, LRR, and Ig domains for ln ASVs and Gini Index in all compartments combined in the coral microbiome data collected during the Global Coral Microbiome Project. All analyses were conducted using the phyloseq package in R. Outputs were also corrected for multiple comparisons by domain analyzed (eg TIR total or TIR total unique).
Diversity_Trait	Immune_Trait	N_Microbiomes	N_Genomes	PIC_Model	pVal_PIC	Rsquared_PIC	Bonferroni	Hochberg	FDR
ln_asvs	TIR_total_unique	183	11	lm(y_trait_positive ~ x_trait_positive -1)	0.0645887	0.329916	1	0.978	0.23
gini_index	TIR_total_unique	183	11	lm(y_trait_positive ~ x_trait_positive -1)	0.00955208	0.544271	0.296114	0.219698	0.0329016
gini_index	TIR_total	183	11	lm(y_trait_positive ~ x_trait_positive -1)	0.00827905	0.557643	0.25665	0.198697	0.0320813
ln_asvs	TIR_total	183	11	lm(y_trait_positive ~ x_trait_positive -1)	0.0212764	0.46263	0.681	0.532	0.0851
ln_asvs	LRR_total	183	11	lm(y_trait_positive ~ x_trait_positive -1)	0.504291	0.0510079	1	0.978	0.807
gini_index	LRR_total	183	11	lm(y_trait_positive ~ x_trait_positive -1)	0.255337	0.14088	1	0.939492	0.376926
gini_index	LRR_total_unique	183	11	lm(y_trait_positive ~ x_trait_positive -1)	0.721174	0.0148467	1	0.939492	0.798443
ln_asvs	LRR_total_unique	183	11	lm(y_trait_positive ~ x_trait_positive -1)	0.871108	0.00308699	1	0.978	0.929
ln_asvs	LRR_total	183	11	lm(y_trait_positive ~ x_trait_positive -1)	0.504291	0.0510079	1	0.978	0.807
gini_index	LRR_total	183	11	lm(y_trait_positive ~ x_trait_positive -1)	0.255337	0.14088	1	0.939492	0.376926
ln_asvs	IG_total	183	11	lm(y_trait_positive ~ x_trait_positive -1)	0.281279	0.127377	1	0.978	0.563
gini_index	IG_total	183	11	lm(y_trait_positive ~ x_trait_positive -1)	0.0972158	0.275697	1	0.939492	0.188356
ln_asvs	IG_total_unique	183	11	lm(y_trait_positive ~ x_trait_positive -1)	0.643748	0.0248027	1	0.978	0.929
gini_index	IG_total_unique	183	11	lm(y_trait_positive ~ x_trait_positive -1)	0.939492	0.000676491	1	0.939492	0.939492

### Sheet: Table S8B
Table S8B: Phylogenic comarison of TIR, LRR, and Ig domains vs. Alpha Diversity in the mucus compatment for all and unique isoforms
Phylogenetic independent contranst results for TIR, LRR, and Ig domains for ln ASVs and Gini Index in the mucus compartment in the coral microbiome data collected during the Global Coral Microbiome Project. All analyses were conducted using the phyloseq package in R. Outputs were also corrected for multiple comparisons by domain analyzed (eg TIR total or TIR total unique).
Diversity_Trait	Immune_Trait	N_Microbiomes	N_Genomes	PIC_Model	pVal_PIC	Rsquared_PIC	Bonferroni	Hochberg	FDR
ln_asvs_mucus	TIR_total	61	11	lm(y_trait_positive ~ x_trait_positive -1)	0.795753	0.00783791	1	0.978	0.929
gini_index_mucus	TIR_total	61	11	lm(y_trait_positive ~ x_trait_positive -1)	0.109152	0.259906	1	0.939492	0.199042
ln_asvs_mucus	LRR_total	61	11	lm(y_trait_positive ~ x_trait_positive -1)	0.108599	0.260603	1	0.978	0.29
gini_index_mucus	LRR_total	61	11	lm(y_trait_positive ~ x_trait_positive -1)	0.142786	0.222698	1	0.939492	0.245909
ln_asvs_mucus	LRR_total_unique	61	11	lm(y_trait_positive ~ x_trait_positive -1)	0.0167601	0.488178	0.536	0.436	0.0766
gini_index_mucus	LRR_total_unique	61	11	lm(y_trait_positive ~ x_trait_positive -1)	0.292627	0.121894	1	0.939492	0.412338
ln_asvs_mucus	IG_total	61	11	lm(y_trait_positive ~ x_trait_positive -1)	0.233424	0.153481	1	0.978	0.498
gini_index_mucus	IG_total	61	11	lm(y_trait_positive ~ x_trait_positive -1)	0.071606	0.316483	1	0.939492	0.158556
ln_asvs_mucus	IG_total_unique	61	11	lm(y_trait_positive ~ x_trait_positive -1)	0.00408106	0.618696	0.131	0.11	0.0218
gini_index_mucus	IG_total_unique	61	11	lm(y_trait_positive ~ x_trait_positive -1)	0.453147	0.0639377	1	0.939492	0.610764

### Sheet: Table S8C
Table S8C: Phylogenetic comparison of TIR, LRR, and Ig domains vs. Alpha Diversity in the tissue compartment for all and unique isoforms
Phylogenetic independent contranst results for TIR, LRR, and Ig domains for ln ASVs and Gini Index in the mucus compartment in the coral microbiome data collected during the Global Coral Microbiome Project. All analyses were conducted using the phyloseq package in R. Outputs were also corrected for multiple comparisons by domain analyzed (eg TIR total or TIR total unique).
Diversity_Trait	Immune_Trait	N_Microbiomes	N_Genomes	PIC_Model	pVal_PIC	Rsquared_PIC	Bonferroni	Hochberg	FDR
ln_asvs_tissue	TIR_total	62	11	lm(y_trait_positive ~ x_trait_positive -1)	0.650739	0.0237825	1	0.978	0.929
gini_index_tissue	TIR_total	62	11	lm(y_trait_positive ~ x_trait_positive -1)	0.642098	0.025047	1	0.939492	0.798443
ln_asvs_tissue	LRR_total	62	11	lm(y_trait_positive ~ x_trait_positive -1)	0.970564	0.000159908	1	0.978	0.978
gini_index_tissue	LRR_total	62	11	lm(y_trait_positive ~ x_trait_positive -1)	0.0267119	0.437285	0.828067	0.560949	0.0752789
ln_asvs_tissue	LRR_total_unique	62	11	lm(y_trait_positive ~ x_trait_positive -1)	0.820163	0.00605117	1	0.978	0.929
gini_index_tissue	LRR_total_unique	62	11	lm(y_trait_positive ~ x_trait_positive -1)	0.00207801	0.669596	0.0644182	0.0561062	0.0112342
ln_asvs_tissue	IG_total	62	11	lm(y_trait_positive ~ x_trait_positive -1)	0.848365	0.00428441	1	0.978	0.929
gini_index_tissue	IG_total	62	11	lm(y_trait_positive ~ x_trait_positive -1)	0.047648	0.368489	1	0.905311	0.113622
ln_asvs_tissue	IG_total_unique	62	11	lm(y_trait_positive ~ x_trait_positive -1)	0.688032	0.0187552	1	0.978	0.929
gini_index_tissue	IG_total_unique	62	11	lm(y_trait_positive ~ x_trait_positive -1)	0.00217437	0.666387	0.0674054	0.0565335	0.0112342

### Sheet: Table S8D
Table S8D: Phylogenetic comparison of TIR, LRR, and Ig domains vs. Alpha Diversity in the skeleton compartment for all and unique isoforms
Phylogenetic independent contranst results for TIR, LRR, and Ig domains for ln ASVs and Gini Index in the skeletal compartment in the coral microbiome data collected during the Global Coral Microbiome Project. All analyses were conducted using the phyloseq package in R. Outputs were also corrected for multiple comparisons by domain analyzed (eg TIR total or TIR total unique).
Diversity_Trait	Immune_Trait	N_Microbiomes	N_Genomes	PIC_Model	pVal_PIC	Rsquared_PIC	Bonferroni	Hochberg	FDR
ln_asvs_skeleton	TIR_total	63	11	lm(y_trait_positive ~ x_trait_positive -1)	0.000252246	0.790222	0.00807	0.00732	0.00202
gini_index_skeleton	TIR_total	63	11	lm(y_trait_positive ~ x_trait_positive -1)	0.00488467	0.603961	0.151425	0.122117	0.0216321
ln_asvs_skeleton	LRR_total	63	11	lm(y_trait_positive ~ x_trait_positive -1)	0.233522	0.153422	1	0.978	0.498
gini_index_skeleton	LRR_total	63	11	lm(y_trait_positive ~ x_trait_positive -1)	0.228918	0.156226	1	0.939492	0.373497
ln_asvs_skeleton	LRR_total_unique	63	11	lm(y_trait_positive ~ x_trait_positive -1)	0.839333	0.00481598	1	0.978	0.929
gini_index_skeleton	LRR_total_unique	63	11	lm(y_trait_positive ~ x_trait_positive -1)	0.690349	0.0184652	1	0.939492	0.798443
ln_asvs_skeleton	IG_total	63	11	lm(y_trait_positive ~ x_trait_positive -1)	0.10187	0.269342	1	0.978	0.29
gini_index_skeleton	IG_total	63	11	lm(y_trait_positive ~ x_trait_positive -1)	0.0820825	0.29844	1	0.939492	0.169637
ln_asvs_skeleton	IG_total_unique	63	11	lm(y_trait_positive ~ x_trait_positive -1)	0.978422	8.59e-05	1	0.978	0.978
gini_index_skeleton	IG_total_unique	63	11	lm(y_trait_positive ~ x_trait_positive -1)	0.896549	0.00198353	1	0.939492	0.939492
