## Supplementary material for "Anatomically-specific coupling between innate immune gene repertoire and microbiome structure during coral evolution": Table S9

### Sheet: Table S9A
Table S9A: Phylogenetic comparison of IL-1R and TLR gene family copies vs PC axis from beta-diversity PCoA analysis in all compartments.
Phylogenetic independent contranst results for IL-1R and TLR gene copies for the microbiome compostion based on the first 3 PC axes (PC1, PC2, PC3) of the beta-diversity plots for unweighted and weighted UniFrac in all compartments combined for the coral microbiome data collected during the Global Coral Microbiome Project. PIC analyses were run using microbiome data from each of the PC axes seper…
					PC1					PC2					PC3
Diversity_Trait	Immune_Trait	N_Microbiomes	N_Genomes	PIC_Model	pVal_PIC	Rsquared_PIC	Bonferroni	Hochberg	FDR	pVal_PIC	Rsquared_PIC	Bonferroni	Hochberg	FDR	pVal_PIC	Rsquared_PIC	Bonferroni	Hochberg	FDR
all_unweighted_unifrac	IL1R	183	11	lm(y_trait_positive ~ x_trait_positive -1)	8.39e-07	0.940051	2.68e-05	2.6e-05	1.34e-05	0.306234	0.115625	1	0.306234	0.306234	0.00182397	0.678662	0.0145918	0.0072959	0.00291836
all_unweighted_unifrac	TLR	183	11	lm(y_trait_positive ~ x_trait_positive -1)	8.21e-06	0.90087	0.000263	0.000246	8.76e-05	0.190555	0.182109	1	0.306234	0.254073	0.000277659	0.785804	0.00222127	0.00138829	0.000555317
all_weighted_unifrac	IL1R	183	11	lm(y_trait_positive ~ x_trait_positive -1)	3.66e-06	0.917022	0.00011712	0.00011712	0.00011712	0.155651	0.210611	1	0.84826	0.41507	0.0639094	0.331283	0.511275	0.255638	0.102255
all_weighted_unifrac	TLR	183	11	lm(y_trait_positive ~ x_trait_positive -1)	0.000354248	0.774184	0.0113359	0.0102732	0.00283398	0.493394	0.0535913	1	0.84826	0.657859	0.0547817	0.350997	0.438254	0.255638	0.102255

### Sheet: Table S9B
Table S9B: Phylogenetic comparison of IL-1R and TLR gene family copies vs PC axis from beta-diversity PCoA analysis in the mucus compartment.
Phylogenetic independent contranst results for IL-1R and TLR gene copies for the microbiome compostion based on the first 3 PC axes (PC1, PC2, PC3) of the beta-diversity plots for unweighted and weighted Unifrac in the mucus compartment for the coral microbiome data collected during the Global Coral Microbiome Project. PIC analyses were run using microbiome data from each of the PC axes seperatly…
					PC1					PC2					PC3
Diversity_Trait	Immune_Trait	N_Microbiomes	N_Genomes	PIC_Model	pVal_PIC	Rsquared_PIC	Bonferroni	Hochberg	FDR	pVal_PIC	Rsquared_PIC	Bonferroni	Hochberg	FDR	pVal_PIC	Rsquared_PIC	Bonferroni	Hochberg	FDR
mucus_unweighted_unifrac	IL1R	61	11	lm(y_trait_positive ~ x_trait_positive -1)	0.0395514	0.391298	1	0.79	0.1	0.400038	0.0797801	1	0.962365	0.729915	0.0288534	0.428474	0.231	0.0289	0.0289
mucus_unweighted_unifrac	TLR	61	11	lm(y_trait_positive ~ x_trait_positive -1)	0.208413	0.169461	1	0.93	0.34	0.504526	0.0509532	1	0.962365	0.729915	0.00438573	0.612855	0.0351	0.0175	0.00702
mucus_weighted_unifrac	IL1R	61	11	lm(y_trait_positive ~ x_trait_positive -1)	0.000176176	0.805967	0.00563763	0.00528528	0.00187921	0.187004	0.184764	1	0.187004	0.187004	3.2e-05	0.866297	0.000256295	0.000193373	7.73e-05
mucus_weighted_unifrac	TLR	61	11	lm(y_trait_positive ~ x_trait_positive -1)	0.000746652	0.734703	0.0238929	0.0201596	0.00398214	0.0340671	0.409123	0.272537	0.0681341	0.0389338	3.87e-05	0.860665	0.000309396	0.000193373	7.73e-05

### Sheet: Table S9C
Table S9C: Phylogenetic comparison of IL-1R and TLR gene family copies vs PC axis from beta-diversity PCoA analysis in the tissue compartment.
Phylogenetic independent contranst results for IL-1R and TLR gene copies for the microbiome compostion based on the first 3 PC axes (PC1, PC2, PC3) of the beta-diversity plot for unweighted and weighted UniFrac in the tissue compartment for the coral microbiome data collected during the Global Coral Microbiome Project. PIC analyses were run using microbiome data from each of the PC axes seperatly…
					PC1					PC2					PC3
Diversity_Trait	Immune_Trait	N_Microbiomes	N_Genomes	PIC_Model	pVal_PIC	Rsquared_PIC	Bonferroni	Hochberg	FDR	pVal_PIC	Rsquared_PIC	Bonferroni	Hochberg	FDR	pVal_PIC	Rsquared_PIC	Bonferroni	Hochberg	FDR
tissue_unweighted_unifrac	IL1R	62	11	lm(y_trait_positive ~ x_trait_positive -1)	0.000176176	0.805967	0.01	0.00493	0.00113	0.187004	0.184764	1	0.187004	0.187004	3.2e-05	0.866297	0.000256295	0.000193373	7.73e-05
tissue_unweighted_unifrac	TLR	62	11	lm(y_trait_positive ~ x_trait_positive -1)	0.000746652	0.734703	0.02	0.02	0	0.0340671	0.409123	0.272537	0.0681341	0.0389338	3.87e-05	0.860665	0.000309396	0.000193373	7.73e-05
tissue_weighted_unifrac	IL1R	62	11	lm(y_trait_positive ~ x_trait_positive -1)	0.000176176	0.805967	0.00563763	0.00528528	0.00187921	0.187004	0.184764	1	0.187004	0.187004	3.2e-05	0.866297	0.000256295	0.000193373	7.73e-05
tissue_weighted_unifrac	TLR	62	11	lm(y_trait_positive ~ x_trait_positive -1)	0.000746652	0.734703	0.0238929	0.0201596	0.00398214	0.0340671	0.409123	0.272537	0.0681341	0.0389338	3.87e-05	0.860665	0.000309396	0.000193373	7.73e-05

### Sheet: Table S9D
Table S9D: Phylogenetic comparison of IL-1R and TLR gene family copies vs PC axis from beta-diversity PCoA analysis in the skeletal compartment.
Phylogenetic independent contranst results for IL-1R and TLR gene copies for the microbiome compostion based on the first 3 PC axes (PC1, PC2, PC3) for the beta-diversity plot for unweighted and weighted Unifrac in the skeletal compartment for the coral microbiome data collected during the Global Coral Microbiome Project. PIC analyses were run using microbiome data from each of the PC axes sepera…
					PC1					PC2					PC3
Diversity_Trait	Immune_Trait	N_Microbiomes	N_Genomes	PIC_Model	pVal_PIC	Rsquared_PIC	Bonferroni	Hochberg	FDR	pVal_PIC	Rsquared_PIC	Bonferroni	Hochberg	FDR	pVal_PIC	Rsquared_PIC	Bonferroni	Hochberg	FDR
skeleton_unweighted_unifrac	IL1R	63	11	lm(y_trait_positive ~ x_trait_positive -1)	2.49e-07	0.954166	7.97e-06	7.97e-06	7.97e-06	0.0924398	0.28251	0.74	0.0924	0.0924	0.682897	0.019407	1	0.682897	0.682897
skeleton_unweighted_unifrac	TLR	63	11	lm(y_trait_positive ~ x_trait_positive -1)	5.99e-05	0.84664	0.00192	0.00174	0.00048	0.0111841	0.529107	0.0895	0.0224	0.0128	0.536377	0.0438966	1	0.682897	0.682897
skeleton_weighted_unifrac	IL1R	63	11	lm(y_trait_positive ~ x_trait_positive -1)	0.000889389	0.72452	0.0284605	0.0231241	0.00406578	0.10302	0.267811	0.824164	0.348702	0.165874	0.555458	0.0399975	1	0.889383	0.889383
skeleton_weighted_unifrac	TLR	63	11	lm(y_trait_positive ~ x_trait_positive -1)	0.0182668	0.479082	0.584538	0.438403	0.0649486	0.103671	0.266952	0.829368	0.348702	0.165874	0.828816	0.00547551	1	0.889383	0.889383
