## Supplementary material for "Anatomically-specific coupling between innate immune gene repertoire and microbiome structure during coral evolution": Table S10

### Sheet: Table S10A
Table S10A: ANCOM comparison of realtive abundance of microbial taxa vs. IL-1R and TLR gene copy number in the all compartments.
Results obtained from ANCOMBC for IL-1R and TLR genes in relation to microbial families present in all compartments. The coefficient, W statistic, p value, and q value are reported for each gene.
IL-1R						TLR
Microbial Family	Coeff	W	p_val	q_val	diff_abn	Microbial Family	Coeff	W	p_val	q_val	diff_abn
Actinomarinaceae	0.0748048	5.57051	0	0	TRUE	Actinomarinaceae	0.0501024	2.34026	0	0	TRUE
AEGEAN-169 marine group	0.0468037	3.86856	0	0	TRUE	AEGEAN-169 marine group	0.0270396	1.07256	0	0	TRUE
Aerococcaceae	0.0459177	11.9791	0	0	TRUE	Aerococcaceae	0.0258855	2.84114	0	0	TRUE
Alicyclobacillaceae	-0.0144167	0.223404	0	0	TRUE	Alicyclobacillaceae	-0.0106234	0.14964	0.602241	0.742056	FALSE
Alteromonadaceae	0.0105044	0.286603	0	0	TRUE	Alteromonadaceae	-0.0140078	0.322597	0	0	TRUE
Amoebophilaceae	-0.055681	1.19994	0	0	TRUE	Amoebophilaceae	0.00234442	0.00286607	0.0853898	0.207375	FALSE
Bacillaceae	0.209322	48.326	7.21866e-12	1.44757e-10	TRUE	Bacillaceae	0.193501	34.1572	1.01671e-08	3.4568e-07	TRUE
Bacteria_Actinobacteria_Acidimicrobiia_Actinomarinales_uncultured	-0.0678443	11.4731	0	0	TRUE	Bacteria_Actinobacteria_Acidimicrobiia_Actinomarinales_uncultured	-0.113603	14.7791	0	0	TRUE
Bacteria_Dadabacteria_Dadabacteriia_Dadabacteriales_uncultured bacterium	-0.0534758	8.84569	0	0	TRUE	Bacteria_Dadabacteria_Dadabacteriia_Dadabacteriales_uncultured bacterium	-0.0723449	10.8054	0	0	TRUE
Bacteria_Firmicutes_Clostridia_Clostridiales_Family XI	-0.0298994	1.32612	0	0	TRUE	Bacteria_Firmicutes_Clostridia_Clostridiales_Family XI	-0.00194333	0.00390768	0	0	TRUE
Bacteria_Planctomycetes_OM190_uncultured bacterium_uncultured bacterium	-0.0297062	4.12173	0	0	TRUE	Bacteria_Planctomycetes_OM190_uncultured bacterium_uncultured bacterium	-0.0472704	7.05207	0	0	TRUE
Bacteria_Proteobacteria_Alphaproteobacteria_uncultured_uncultured bacterium	-0.0439116	6.20677	0	0	TRUE	Bacteria_Proteobacteria_Alphaproteobacteria_uncultured_uncultured bacterium	-0.0599003	6.64318	0	0	TRUE
Bacteria_Proteobacteria_Deltaproteobacteria_SAR324 clade(Marine group B)_uncultured bacterium	0.0308573	5.18134	0	0	TRUE	Bacteria_Proteobacteria_Deltaproteobacteria_SAR324 clade(Marine group B)_uncultured bacterium	0.0158884	1.19656	0	0	TRUE
Bacteria_Proteobacteria_Gammaproteobacteria_Gammaproteobacteria Incertae Sedis_Unknown Family	-0.0306396	3.7181	0	0	TRUE	Bacteria_Proteobacteria_Gammaproteobacteria_Gammaproteobacteria Incertae Sedis_Unknown Family	-0.0476855	5.8493	0	0	TRUE
Bacteria_Proteobacteria_Gammaproteobacteria_SAR86 clade_uncultured bacterium	0.0846059	10.7767	0	0	TRUE	Bacteria_Proteobacteria_Gammaproteobacteria_SAR86 clade_uncultured bacterium	0.0632213	6.47345	0	0	TRUE
Bacteroidaceae	0.00673071	0.0582998	0	0	TRUE	Bacteroidaceae	0.0340733	1.73941	0	0	TRUE
Beijerinckiaceae	0.0296905	0.515224	0	0	TRUE	Beijerinckiaceae	0.0416487	1.03454	0.618188	0.742056	FALSE
Burkholderiaceae	0.297066	52.843	7.22607e-13	2.45686e-11	TRUE	Burkholderiaceae	0.285829	29.7835	9.6618e-08	1.97101e-06	TRUE
Carnobacteriaceae	0.00707816	0.213684	0	0	TRUE	Carnobacteriaceae	0.0157451	0.770064	0	0	TRUE
Caulobacteraceae	0.309884	57.426	7.01886e-14	3.57962e-12	TRUE	Caulobacteraceae	0.304571	35.3102	5.62313e-09	2.8678e-07	TRUE
Chitinophagaceae	-0.00885081	0.622619	0	0	TRUE	Chitinophagaceae	-0.00339774	0.0760285	0	0	TRUE
Clade I	0.0808167	3.18156	0	0	TRUE	Clade I	0.081903	3.13219	0.153521	0.326232	FALSE
Clade II	0.0724889	5.83087	0	0	TRUE	Clade II	0.059386	3.92057	0	0	TRUE
Clostridiaceae 1	-0.046321	3.70279	0	0	TRUE	Clostridiaceae 1	-0.050475	3.20706	0	0	TRUE
Clostridiaceae 4	-0.0206601	1.06092	0	0	TRUE	Clostridiaceae 4	-0.0237254	0.83264	0	0	TRUE
Corynebacteriaceae	0.0466877	3.97976	0	0	TRUE	Corynebacteriaceae	0.0605043	6.69761	0.0193085	0.0579254	FALSE
Crocinitomicaceae	0.0115203	1.0808	0	0	TRUE	Crocinitomicaceae	0.00322025	0.0589881	0	0	TRUE
Cryomorphaceae	0.0660688	6.80932	0	0	TRUE	Cryomorphaceae	0.0452375	2.7853	0	0	TRUE
Cyanobiaceae	0.00644116	0.0189098	0	0	TRUE	Cyanobiaceae	-0.0209627	0.162052	0.625452	0.742056	FALSE
Cyclobacteriaceae	-0.0895679	8.86908	0	0	TRUE	Cyclobacteriaceae	-0.00811975	0.0479321	0.346597	0.577368	FALSE
Deinococcaceae	0.076548	14.4017	0	0	TRUE	Deinococcaceae	0.0716266	14.822	0	0	TRUE
Desulfobulbaceae	-0.00945483	0.928676	0	0	TRUE	Desulfobulbaceae	-0.0114443	0.833949	0	0	TRUE
DEV007	-0.0339434	5.12213	0	0	TRUE	DEV007	-0.0402965	5.23155	0	0	TRUE
Endozoicomonadaceae	-0.107213	3.41023	0	0	TRUE	Endozoicomonadaceae	-0.087721	1.63856	0.401046	0.601569	FALSE
Enterobacteriaceae	0.0116294	0.212122	0	0	TRUE	Enterobacteriaceae	0.0209381	0.632506	0	0	TRUE
Enterococcaceae	0.114035	12.3923	0	0	TRUE	Enterococcaceae	0.0971934	7.18937	0.0146673	0.0467521	TRUE
Erysipelotrichaceae	-0.00776355	0.128531	0	0	TRUE	Erysipelotrichaceae	-0.00742122	0.0984999	0	0	TRUE
Family III	0.0167249	1.69867	0	0	TRUE	Family III	0.0210389	2.6607	0	0	TRUE
Flavobacteriaceae	-0.0985601	6.94059	0	0	TRUE	Flavobacteriaceae	-0.101401	6.25837	0.0247216	0.0663581	FALSE
Fusobacteriaceae	-0.0297557	1.3726	0	0	TRUE	Fusobacteriaceae	-0.0342373	1.39334	0.475684	0.683377	FALSE
Halieaceae	0.0286777	3.18715	0	0	TRUE	Halieaceae	0.0183997	1.31822	0	0	TRUE
Hyphomicrobiaceae	-0.052389	9.0616	0	0	TRUE	Hyphomicrobiaceae	-0.0973778	14.4418	0	0	TRUE
Hyphomonadaceae	-0.00615001	0.24874	0	0	TRUE	Hyphomonadaceae	-0.0104707	0.556784	0	0	TRUE
Kiloniellaceae	-0.0652354	8.88739	0	0	TRUE	Kiloniellaceae	-0.0894093	11.7433	0	0	TRUE
Lachnospiraceae	-0.0681579	7.72639	0	0	TRUE	Lachnospiraceae	-0.053914	2.9756	0.169058	0.344877	FALSE
Lactobacillaceae	-0.0164533	0.467901	0	0	TRUE	Lactobacillaceae	-0.00593006	0.0451314	0	0	TRUE
Leuconostocaceae	0.0304588	1.91995	0	0	TRUE	Leuconostocaceae	0.0347292	1.80109	0	0	TRUE
Micrococcaceae	-0.0027759	0.017708	0	0	TRUE	Micrococcaceae	0.0102765	0.190165	0	0	TRUE
Microtrichaceae	-0.0757356	11.2954	0	0	TRUE	Microtrichaceae	-0.108966	15.9202	0	0	TRUE
Moraxellaceae	0.0850503	5.84297	0	0	TRUE	Moraxellaceae	0.0943161	9.40166	0.00433578	0.01525	TRUE
Mycobacteriaceae	0.0108926	0.280739	0	0	TRUE	Mycobacteriaceae	-0.0231459	1.07738	0	0	TRUE
Neisseriaceae	-0.00981977	0.173853	0	0	TRUE	Neisseriaceae	0.00551286	0.0461589	0	0	TRUE
Nitrosopumilaceae	-0.190086	30.3561	0	0	TRUE	Nitrosopumilaceae	-0.21489	22.5672	0	0	TRUE
Nocardiaceae	0.0513002	7.48791	0	0	TRUE	Nocardiaceae	0.0448837	6.53157	0	0	TRUE
Nocardioidaceae	0.0050577	0.18414	0	0	TRUE	Nocardioidaceae	0.00269327	0.0419919	0	0	TRUE
NS9 marine group	0.0199005	1.79019	0	0	TRUE	NS9 marine group	0.00569314	0.121636	0	0	TRUE
Oligoflexaceae	-0.00806947	0.437198	0	0	TRUE	Oligoflexaceae	-0.0220077	1.58538	0	0	TRUE
P3OB-42	-0.0342967	2.04815	0	0	TRUE	P3OB-42	-0.0199896	0.666232	0	0	TRUE
Pasteurellaceae	-0.0194763	0.501151	0	0	TRUE	Pasteurellaceae	-0.00469636	0.0230101	0	0	TRUE
Peptostreptococcaceae	-0.0421058	2.09364	0	0	TRUE	Peptostreptococcaceae	-0.0421784	1.33288	0	0	TRUE
Phycisphaeraceae	-0.0820218	14.9503	0	0	TRUE	Phycisphaeraceae	-0.0962625	14.5085	0	0	TRUE
Pirellulaceae	-0.188513	27.7166	0	0	TRUE	Pirellulaceae	-0.22591	24.7059	1.33558e-06	1.70286e-05	TRUE
Porphyromonadaceae	0.0245984	1.77516	0	0	TRUE	Porphyromonadaceae	0.00824833	0.162163	0	0	TRUE
Prevotellaceae	-0.0261619	0.532441	0	0	TRUE	Prevotellaceae	-0.0221926	0.31582	0	0	TRUE
Pseudoalteromonadaceae	0.0281546	0.802528	0	0	TRUE	Pseudoalteromonadaceae	-0.0138749	0.318621	0	0	TRUE
Pseudomonadaceae	0.280315	48.0021	8.51513e-12	1.44757e-10	TRUE	Pseudomonadaceae	0.266401	26.4299	5.46556e-07	7.9641e-06	TRUE
Puniceicoccaceae	0.0043188	0.137132	0	0	TRUE	Puniceicoccaceae	0.00299849	0.0524434	0	0	TRUE
Rhizobiaceae	-0.124154	17.1494	0	0	TRUE	Rhizobiaceae	-0.17443	22.4577	4.29651e-06	4.38244e-05	TRUE
Rhodobacteraceae	-0.124145	9.17778	0	0	TRUE	Rhodobacteraceae	-0.154687	14.8485	0.000233006	0.0014504	TRUE
Rhodocyclaceae	0.285029	59.2386	2.79329e-14	2.84916e-12	TRUE	Rhodocyclaceae	0.255208	35.9854	3.9761e-09	2.8678e-07	TRUE
Rubinisphaeraceae	-0.0541783	9.55087	0	0	TRUE	Rubinisphaeraceae	-0.0748541	13.739	0	0	TRUE
Rubritaleaceae	-0.0833785	14.5784	0	0	TRUE	Rubritaleaceae	-0.0933229	12.0054	0	0	TRUE
Ruminococcaceae	-0.0560394	3.78283	0	0	TRUE	Ruminococcaceae	-0.0310246	0.905168	0	0	TRUE
Sandaracinaceae	-0.0170169	1.11529	0	0	TRUE	Sandaracinaceae	-0.0388696	3.84367	0	0	TRUE
Saprospiraceae	-0.0476999	8.72018	0	0	TRUE	Saprospiraceae	-0.0511632	7.50401	0	0	TRUE
SAR116 clade	0.0485044	1.86089	0	0	TRUE	SAR116 clade	0.0215413	0.350039	0	0	TRUE
Simkaniaceae	-0.0388794	2.86119	0	0	TRUE	Simkaniaceae	-0.0302231	1.7232	0	0	TRUE
Sphingomonadaceae	0.31794	51.3563	1.54065e-12	3.92867e-11	TRUE	Sphingomonadaceae	0.314031	32.0297	3.0366e-08	7.74333e-07	TRUE
Spirochaetaceae	-0.0337281	1.4398	0	0	TRUE	Spirochaetaceae	0.0193997	0.253234	0.770386	0.84494	FALSE
Staphylococcaceae	0.176148	23.7586	2.18414e-06	2.22782e-05	TRUE	Staphylococcaceae	0.170127	21.3061	7.82953e-06	6.6551e-05	TRUE
Stappiaceae	-0.0510127	2.16356	0	0	TRUE	Stappiaceae	-0.0955691	3.93867	0	0	TRUE
Streptococcaceae	-0.0431414	1.10479	0	0	TRUE	Streptococcaceae	-0.016273	0.148759	0.600551	0.742056	FALSE
Terasakiellaceae	0.0213081	1.28857	0	0	TRUE	Terasakiellaceae	0.0547792	9.10574	0	0	TRUE
Thermaceae	0.160989	33.3791	0	0	TRUE	Thermaceae	0.157465	29.1644	0	0	TRUE
Thermoanaerobaculaceae	-0.0710509	11.2939	0	0	TRUE	Thermoanaerobaculaceae	-0.100367	12.4716	0	0	TRUE
Unclassified Alphaproteobacteria	-0.106293	18.7216	0	0	TRUE	Unclassified Alphaproteobacteria	-0.116425	14.616	0.000263579	0.00147446	TRUE
Unclassified Bacteria	-0.0906564	20.2963	0	0	TRUE	Unclassified Bacteria	-0.099416	17.3715	0	0	TRUE
Unclassified Cytophagales	-0.000878608	0.00780926	0	0	TRUE	Unclassified Cytophagales	-0.00592995	0.158647	0	0	TRUE
Unclassified Deltaproteobacteria	-0.0539822	11.5991	0	0	TRUE	Unclassified Deltaproteobacteria	-0.0849592	12.1458	0	0	TRUE
Unclassified Flavobacteriales	-0.00953671	0.902669	0	0	TRUE	Unclassified Flavobacteriales	-0.0185328	2.43209	0	0	TRUE
Unclassified Gammaproteobacteria	-0.135627	21.7446	0	0	TRUE	Unclassified Gammaproteobacteria	-0.163469	22.006	5.43589e-06	5.04056e-05	TRUE
Unclassified Proteobacteria	-0.0264086	1.43854	0	0	TRUE	Unclassified Proteobacteria	-0.0398393	2.64625	0	0	TRUE
Unclassified Rhizobiales	0.10222	9.71687	0.00365168	0.0137952	TRUE	Unclassified Rhizobiales	0.0797733	5.05252	0.0491803	0.122351	FALSE
Unclassified SAR86 clade	0.0638407	6.95137	0	0	TRUE	Unclassified SAR86 clade	0.0347653	1.83072	0	0	TRUE
Unclassified Unassigned	-0.146793	17.9238	0	0	TRUE	Unclassified Unassigned	-0.115682	10.0295	0.00308107	0.0112239	TRUE
Unclassified Woesearchaeia	-0.0315238	2.13918	0	0	TRUE	Unclassified Woesearchaeia	-0.0489877	3.00588	0	0	TRUE
Veillonellaceae	-0.0223234	1.41727	0	0	TRUE	Veillonellaceae	-0.0233355	1.10023	0	0	TRUE
Vibrionaceae	-0.0441724	2.76851	0	0	TRUE	Vibrionaceae	-0.0244353	0.692155	0	0	TRUE
Woeseiaceae	-0.058837	10.6087	0	0	TRUE	Woeseiaceae	-0.0709242	11.4442	0	0	TRUE
Xanthobacteraceae	0.0313628	1.68136	0	0	TRUE	Xanthobacteraceae	0.0240379	0.958315	0	0	TRUE
Xanthomonadaceae	-0.0176453	0.845124	0	0	TRUE	Xanthomonadaceae	-0.0212839	1.27378	0	0	TRUE
Xenococcaceae	-0.0265798	2.69657	0	0	TRUE	Xenococcaceae	-0.013133	0.516109	0	0	TRUE

### Sheet: Table S10B
Table S10B: ANCOM comparison of realtive abundance of microbial taxa vs. IL-1R and TLR gene copy number in the mucus.
Results obtained from ANCOMBC for IL-1R and TLR genes in relation to microbial families present in the mucus. The coefficient, W statistic, p value, and q value are reported for each gene.
IL-1R						TLR
Microbial Family	Coeff	W	p_val	q_val	diff_abn	Microbial Family	TLR	W	p_val	q_val	diff_abn
Actinomarinaceae	0.11351	3.61914	0	0	TRUE	Actinomarinaceae	0.0846482	1.94421	0	0	TRUE
AEGEAN-169 marine group	0.0775928	3.07851	0	0	TRUE	AEGEAN-169 marine group	0.0520986	1.17682	0	0	TRUE
Aerococcaceae	0.0209582	0.902475	0	0	TRUE	Aerococcaceae	0.00770302	0.0687832	0	0	TRUE
Alteromonadaceae	0.0257788	0.421856	0	0	TRUE	Alicyclobacillaceae	-0.0402633	1.28307	0	0	TRUE
Archaea_Euryarchaeota_Thermoplasmata_Marine Group II_uncultured archaeon	0.0474348	2.9756	0	0	TRUE	Alteromonadaceae	-0.000586323	0.000121994	0	0	TRUE
Bacteria_Firmicutes_Clostridia_Clostridiales_Family XI	-0.092794	3.61623	0	0	TRUE	Archaea_Euryarchaeota_Thermoplasmata_Marine Group II_uncultured archaeon	0.0331065	1.50939	0	0	TRUE
Bacteria_Marinimicrobia (SAR406 clade)_uncultured bacterium_uncultured bacterium_uncultured bacterium	0.034651	1.62057	0	0	TRUE	Bacteria_Firmicutes_Clostridia_Clostridiales_Family XI	-0.0473969	0.605877	0	0	TRUE
Bacteria_Proteobacteria_Deltaproteobacteria_SAR324 clade(Marine group B)_uncultured bacterium	0.0294832	1.19417	0	0	TRUE	Bacteria_Marinimicrobia (SAR406 clade)_uncultured bacterium_uncultured bacterium_uncultured bacterium	0.030447	1.21691	0	0	TRUE
Bacteria_Proteobacteria_Gammaproteobacteria_SAR86 clade_uncultured bacterium	0.154548	9.08063	0	0	TRUE	Bacteria_Proteobacteria_Deltaproteobacteria_SAR324 clade(Marine group B)_uncultured bacterium	0.0177823	0.40127	0	0	TRUE
Bacteroidaceae	-0.0198575	0.143182	0	0	TRUE	Bacteria_Proteobacteria_Gammaproteobacteria_SAR86 clade_uncultured bacterium	0.140989	9.12592	0	0	TRUE
Bdellovibrionaceae	0.0650407	5.43445	0	0	TRUE	Bacteroidaceae	0.0318916	0.554223	0	0	TRUE
Beijerinckiaceae	0.0960168	2.67702	0	0	TRUE	Bdellovibrionaceae	0.0551125	4.38422	0	0	TRUE
Clade I	0.156774	3.57089	0	0	TRUE	Beijerinckiaceae	0.114022	4.57314	0	0	TRUE
Clade II	0.100245	2.90589	0	0	TRUE	Carnobacteriaceae	0.00391632	0.024377	0	0	TRUE
Corynebacteriaceae	-0.0386028	1.03369	0	0	TRUE	Clade II	0.106001	3.25329	0	0	TRUE
Cryomorphaceae	0.125608	5.83836	0	0	TRUE	Clostridiaceae 1	-0.0284307	0.864294	0	0	TRUE
Cyanobiaceae	0.122864	2.22869	0	0	TRUE	Corynebacteriaceae	0.0088352	0.0422239	0	0	TRUE
Cyclobacteriaceae	0.00330615	0.021808	0	0	TRUE	Cryomorphaceae	0.115148	6.21568	0	0	TRUE
Deinococcaceae	0.033511	2.03341	0	0	TRUE	Cyanobiaceae	0.0731998	0.636668	0	0	TRUE
Endozoicomonadaceae	-0.0956037	1.84293	0	0	TRUE	Cyclobacteriaceae	0.0242504	1.03067	0	0	TRUE
Enterobacteriaceae	-0.0525681	1.7731	0	0	TRUE	Deinococcaceae	0.0405371	2.46208	0	0	TRUE
Enterococcaceae	-0.000900073	0.000311423	0	0	TRUE	Enterobacteriaceae	-0.0340961	0.584758	0	0	TRUE
Erysipelotrichaceae	0.0133492	0.141624	0	0	TRUE	Enterococcaceae	0.00444513	0.00550654	0	0	TRUE
Flavobacteriaceae	0.0930076	1.81724	0	0	TRUE	Family III	0.0357031	2.27659	0	0	TRUE
Fusobacteriaceae	-0.0770034	3.47365	0	0	TRUE	Flavobacteriaceae	0.0722672	1.14018	0	0	TRUE
Halieaceae	0.0698155	4.63281	0	0	TRUE	Fusobacteriaceae	-0.0781721	2.78293	0	0	TRUE
Halomonadaceae	-0.0231764	1.31786	0	0	TRUE	Halieaceae	0.0664246	4.36999	0	0	TRUE
Lachnospiraceae	-0.103051	9.54887	0	0	TRUE	Halomonadaceae	-0.0189825	0.83412	0	0	TRUE
Lactobacillaceae	-0.0790434	5.35314	0	0	TRUE	Lachnospiraceae	-0.0824108	3.96132	0	0	TRUE
Leuconostocaceae	0.0178505	0.145984	0	0	TRUE	Lactobacillaceae	-0.0556064	1.94745	0	0	TRUE
Micrococcaceae	-0.088416	7.325	0	0	TRUE	Leuconostocaceae	0.0512289	0.947329	0	0	TRUE
Microtrichaceae	0.023005	1.15138	0	0	TRUE	Micrococcaceae	-0.0828525	4.2009	0	0	TRUE
Moraxellaceae	0.0242638	0.252442	0	0	TRUE	Microtrichaceae	0.00773235	0.100311	0	0	TRUE
Muribaculaceae	-0.090174	4.79281	0	0	TRUE	Moraxellaceae	0.0541031	1.21639	0	0	TRUE
Mycobacteriaceae	0.0356185	0.757386	0	0	TRUE	Muribaculaceae	-0.0953472	4.18025	0	0	TRUE
Neisseriaceae	-0.0941284	5.68392	0	0	TRUE	Mycobacteriaceae	0.00411973	0.00998394	0	0	TRUE
Nitrosopumilaceae	-0.0799707	5.92696	0	0	TRUE	Neisseriaceae	-0.059215	1.43904	0	0	TRUE
Nocardiaceae	0.0315973	1.11987	0	0	TRUE	Nitrosopumilaceae	-0.0723917	3.76737	0	0	TRUE
NS9 marine group	0.0290737	1.13729	0	0	TRUE	Nocardiaceae	0.0436233	2.2521	0	0	TRUE
Oligoflexaceae	-0.0241788	0.830715	0	0	TRUE	NS9 marine group	0.0265522	0.862228	0	0	TRUE
Pasteurellaceae	-0.136768	8.59231	0	0	TRUE	Pasteurellaceae	-0.0760208	1.73776	0	0	TRUE
Porphyromonadaceae	-0.0156375	0.163981	0	0	TRUE	Peptostreptococcaceae	-0.0574787	1.2129	0	0	TRUE
Prevotellaceae	-0.153393	7.08075	0	0	TRUE	Porphyromonadaceae	-0.0315901	0.539931	0	0	TRUE
Pseudoalteromonadaceae	0.0248877	0.123437	0	0	TRUE	Prevotellaceae	-0.143551	4.80874	0	0	TRUE
Rhizobiaceae	-0.0873861	3.58872	0	0	TRUE	Pseudoalteromonadaceae	-0.0442253	0.760722	0	0	TRUE
Rhodobacteraceae	0.0706852	1.13942	0	0	TRUE	Rhizobiaceae	-0.109061	5.7347	0	0	TRUE
Rubritaleaceae	-0.0110194	0.310933	0	0	TRUE	Rhodobacteraceae	0.0363568	0.329396	0	0	TRUE
Ruminococcaceae	-0.105623	6.85926	0	0	TRUE	Rhodocyclaceae	0.203763	12.5816	0.00077914	0.0402452	TRUE
S25-593	0.0721269	4.93389	0	0	TRUE	Rubritaleaceae	-0.00275429	0.0078037	0	0	TRUE
Saprospiraceae	0.00677057	0.212732	0	0	TRUE	Ruminococcaceae	-0.060417	1.45117	0	0	TRUE
SAR116 clade	0.123195	4.32323	0	0	TRUE	S25-593	0.0706864	5.20133	0	0	TRUE
Streptococcaceae	-0.108573	2.01825	0	0	TRUE	Saprospiraceae	0.0171947	0.859373	0	0	TRUE
Thermaceae	0.0687824	2.16664	0	0	TRUE	SAR116 clade	0.0931381	2.60643	0	0	TRUE
Unclassified Alphaproteobacteria	0.0125961	0.257194	0	0	TRUE	Streptococcaceae	-0.0733587	1.03188	0	0	TRUE
Unclassified Gammaproteobacteria	-0.0589399	3.14042	0	0	TRUE	Thermaceae	0.0835339	2.5673	0	0	TRUE
Unclassified Marine Group II	0.0742706	6.37778	0	0	TRUE	Unclassified Alphaproteobacteria	0.0113355	0.139532	0	0	TRUE
Unclassified Marinimicrobia (SAR406 clade)	0.0787961	4.25998	0	0	TRUE	Unclassified Gammaproteobacteria	-0.0475312	1.60745	0	0	TRUE
Unclassified Rhizobiales	0.159906	10.2712	0	0	TRUE	Unclassified Marine Group II	0.0535615	3.25054	0	0	TRUE
Unclassified SAR86 clade	0.104316	4.20632	0	0	TRUE	Unclassified Marinimicrobia (SAR406 clade)	0.0781187	4.40637	0	0	TRUE
Unclassified Unassigned	-0.15204	9.3303	0	0	TRUE	Unclassified Rhizobiales	0.176536	12.2607	0	0	TRUE
Unclassified Woesearchaeia	0.0578177	4.37702	0	0	TRUE	Unclassified SAR86 clade	0.073877	1.96334	0	0	TRUE
Vibrionaceae	-0.0587086	1.54416	0	0	TRUE	Unclassified Unassigned	-0.173403	8.90143	0	0	TRUE
Xanthobacteraceae	0.0059744	0.0160891	0	0	TRUE	Unclassified Woesearchaeia	0.0631853	6.25672	0	0	TRUE
Xanthomonadaceae	-0.0624543	3.20637	0	0	TRUE	Vibrionaceae	-0.047886	0.877541	0	0	TRUE
						Xanthobacteraceae	0.00706654	0.0223065	0	0	TRUE
						Xanthomonadaceae	-0.0657258	3.46374	0	0	TRUE

### Sheet: Table S10C
Table S10C: ANCOM comparison of realtive abundance of microbial taxa vs. IL-1R and TLR gene copy number in the tissue.
Results obtained from ANCOMBC for IL-1R and TLR genes in relation to microbial families present in the tissue. The coefficient, W statistic, p value, and q value are reported for each gene.
IL-1R						TLR
Microbial Family	Coeff	W	p_val	q_val	diff_abn	Microbial Family	Coef	W	p_val	q_val	diff_abn
A4b	-0.010617	0.267678	0	0	TRUE	A4b	-0.0427674	3.13312	0	0	TRUE
Acetobacteraceae	0.0171118	0.300425	0	0	TRUE	Acetobacteraceae	-0.0132992	0.178746	0	0	TRUE
Actinomycetaceae	0.0444675	2.69371	0	0	TRUE	Actinomarinaceae	0.0296334	0.384772	0	0	TRUE
Aerococcaceae	0.0682664	7.77134	0	0	TRUE	Actinomycetaceae	0.031223	0.986729	0	0	TRUE
Alicyclobacillaceae	-0.0839972	2.44754	0	0	TRUE	Alicyclobacillaceae	-0.0538161	0.889322	0	0	TRUE
Alteromonadaceae	-0.0113411	0.190093	0	0	TRUE	Alteromonadaceae	-0.0523874	3.13333	0	0	TRUE
Amoebophilaceae	-0.121596	5.49298	0	0	TRUE	Amoebophilaceae	-0.110676	4.27868	0	0	TRUE
Bacillaceae	0.292021	43.3996	8.9256e-11	2.58842e-09	TRUE	Bacillaceae	0.260582	31.9103	0	0	TRUE
Bacteria_Actinobacteria_Acidimicrobiia_Actinomarinales_uncultured	-0.0561204	4.38894	0	0	TRUE	Bacteria_Actinobacteria_Acidimicrobiia_Actinomarinales_uncultured	-0.112707	12.337	0	0	TRUE
Bacteria_Chloroflexi_KD4-96_uncultured bacterium_uncultured bacterium	-0.049234	3.43879	0	0	TRUE	Bacteria_Chloroflexi_KD4-96_uncultured bacterium_uncultured bacterium	-0.0965584	9.91987	0	0	TRUE
Bacteria_Dadabacteria_Dadabacteriia_Dadabacteriales_uncultured bacterium	-0.0413997	3.12217	0	0	TRUE	Bacteria_Dadabacteria_Dadabacteriia_Dadabacteriales_uncultured bacterium	-0.0764186	9.12017	0	0	TRUE
Bacteria_Firmicutes_Clostridia_Clostridiales_Family XI	-0.0102685	0.0529736	0	0	TRUE	Bacteria_Firmicutes_Clostridia_Clostridiales_Family XI	0.0210599	0.194033	0	0	TRUE
Bacteria_Planctomycetes_OM190_uncultured bacterium_uncultured bacterium	-0.0349255	1.86303	0	0	TRUE	Bacteria_Planctomycetes_OM190_uncultured bacterium_uncultured bacterium	-0.0871769	6.37025	0	0	TRUE
Bacteria_Proteobacteria_Alphaproteobacteria_uncultured_uncultured bacterium	-0.023165	1.10448	0	0	TRUE	Bacteria_Proteobacteria_Alphaproteobacteria_uncultured_uncultured bacterium	-0.0546119	4.64661	0	0	TRUE
Bacteriovoracaceae	-0.0129445	0.679256	0	0	TRUE	Bacteriovoracaceae	-0.042193	5.16507	0	0	TRUE
Bacteroidaceae	-0.0360364	0.894819	0	0	TRUE	Bacteroidaceae	-0.0214976	0.164814	0	0	TRUE
Beijerinckiaceae	0.0584854	0.53602	0	0	TRUE	Beijerinckiaceae	0.110124	2.58136	0	0	TRUE
Burkholderiaceae	0.388919	46.3295	1.99895e-11	7.72928e-10	TRUE	Burkholderiaceae	0.399135	25.4321	0	0	TRUE
Caulobacteraceae	0.381073	48.1626	7.84591e-12	6.75788e-10	TRUE	Caulobacteraceae	0.39446	28.3327	2.04307e-07	1.18498e-05	TRUE
Christensenellaceae	-0.000685597	0.000316878	0	0	TRUE	Clade I	0.0198316	0.0877367	0	0	TRUE
Clade I	0.0376707	0.314409	0	0	TRUE	Clade II	0.0577769	2.83508	0	0	TRUE
Clade II	0.0794908	4.25038	0	0	TRUE	Clostridiaceae 1	-0.168251	13.7586	0	0	TRUE
Clostridiaceae 1	-0.157084	22.5699	0	0	TRUE	Corynebacteriaceae	0.0718974	4.43596	0	0	TRUE
Corynebacteriaceae	0.0795369	4.66067	0	0	TRUE	Cryomorphaceae	0.041027	3.2649	0	0	TRUE
Cyanobiaceae	-0.139222	5.06445	0	0	TRUE	Cyanobiaceae	-0.141745	4.06187	0	0	TRUE
Cyclobacteriaceae	-0.0532493	1.54415	0	0	TRUE	Cyclobacteriaceae	-0.0236923	0.206853	0	0	TRUE
Deinococcaceae	0.111756	8.13417	0	0	TRUE	Deinococcaceae	0.0850586	4.75065	0	0	TRUE
Desulfobulbaceae	-0.0222922	1.47061	0	0	TRUE	Desulfobulbaceae	-0.0515631	5.10928	0	0	TRUE
DEV007	-0.103294	11.6104	0	0	TRUE	DEV007	-0.144852	19.8523	0	0	TRUE
Endozoicomonadaceae	-0.251858	3.81496	0	0	TRUE	Enterobacteriaceae	0.05935	1.59698	0	0	TRUE
Enterobacteriaceae	0.0585299	1.36287	0	0	TRUE	Enterococcaceae	0.137975	4.99958	0	0	TRUE
Enterococcaceae	0.179409	9.63755	0	0	TRUE	Family III	0.0108083	0.159921	0	0	TRUE
Erysipelotrichaceae	-0.0534535	1.3544	0	0	TRUE	Flavobacteriaceae	-0.211169	12.6659	0	0	TRUE
Family III	0.0106908	0.194085	0	0	TRUE	Francisellaceae	0.00602834	0.0776138	0	0	TRUE
Flavobacteriaceae	-0.243117	23.0234	0	0	TRUE	Fusobacteriaceae	-0.0357358	0.501381	0	0	TRUE
Francisellaceae	0.0213028	1.11203	0	0	TRUE	Geodermatophilaceae	-0.0487024	2.8917	0	0	TRUE
Fusobacteriaceae	-0.0327404	0.562351	0	0	TRUE	Gimesiaceae	-0.0540876	3.32437	0	0	TRUE
Geodermatophilaceae	-0.0183972	0.47041	0	0	TRUE	Halanaerobiaceae	0.0320917	1.78797	0	0	TRUE
Gimesiaceae	-0.0119402	0.213956	0	0	TRUE	Halieaceae	-0.0371233	2.0905	0	0	TRUE
Halanaerobiaceae	0.0247204	1.29718	0	0	TRUE	Hyphomicrobiaceae	-0.138972	15.1146	0	0	TRUE
Halieaceae	0.00141162	0.00405365	0	0	TRUE	Hyphomonadaceae	-0.0220977	0.885024	0	0	TRUE
Hyphomicrobiaceae	-0.0729101	7.98273	0	0	TRUE	Ilumatobacteraceae	0.0108166	0.275651	0	0	TRUE
Hyphomonadaceae	0.0121326	0.346601	0	0	TRUE	Kiloniellaceae	-0.112441	7.20911	0	0	TRUE
Ilumatobacteraceae	0.0262102	2.09211	0	0	TRUE	Lachnospiraceae	-0.0798471	1.94148	0	0	TRUE
Kiloniellaceae	-0.0570614	2.059	0	0	TRUE	Lactobacillaceae	-0.0328044	0.301608	0	0	TRUE
Lachnospiraceae	-0.0946317	5.0785	0	0	TRUE	Micrococcaceae	0.0609353	3.81601	0	0	TRUE
Lactobacillaceae	0.000912884	0.000391183	0	0	TRUE	Microtrichaceae	-0.13719	16.1364	0	0	TRUE
Micrococcaceae	0.0820538	7.77097	0	0	TRUE	Moraxellaceae	0.0856463	3.17141	0	0	TRUE
Microtrichaceae	-0.100168	11.0613	0	0	TRUE	Mycobacteriaceae	-0.0322869	1.08119	0	0	TRUE
Moraxellaceae	0.0866851	2.15871	0	0	TRUE	Nannocystaceae	-0.0489123	1.9266	0	0	TRUE
Mycobacteriaceae	0.0117345	0.220746	0	0	TRUE	Neisseriaceae	0.0719181	3.2686	0	0	TRUE
Nannocystaceae	-0.0134341	0.175818	0	0	TRUE	Nitrosopumilaceae	-0.255124	12.9266	0	0	TRUE
Neisseriaceae	0.0797127	3.44166	0	0	TRUE	Nocardiaceae	0.0483411	2.5413	0	0	TRUE
Nitrosopumilaceae	-0.204176	18.0108	0	0	TRUE	Oligoflexaceae	-0.0157143	0.63238	0	0	TRUE
Oligoflexaceae	0.0141065	0.536406	0	0	TRUE	Pasteurellaceae	0.0243204	0.277401	0	0	TRUE
Peptostreptococcaceae	-0.0911463	7.70875	0	0	TRUE	Peptostreptococcaceae	-0.105991	5.11182	0	0	TRUE
Phycisphaeraceae	-0.092175	13.5602	0	0	TRUE	Phycisphaeraceae	-0.11224	13.1587	0	0	TRUE
Pirellulaceae	-0.268771	18.007	0	0	TRUE	Pirellulaceae	-0.301718	14.507	0	0	TRUE
Prevotellaceae	0.00898983	0.0234678	0	0	TRUE	Prevotellaceae	-0.0201619	0.104849	0	0	TRUE
Pseudomonadaceae	0.344275	37.6194	1.71966e-09	3.32467e-08	TRUE	Pseudomonadaceae	0.321895	15.9585	0	0	TRUE
Pseudonocardiaceae	0.0215993	0.876297	0	0	TRUE	Pseudonocardiaceae	-0.0049088	0.0369114	0	0	TRUE
Rhizobiaceae	-0.123841	5.98411	0	0	TRUE	Rhizobiaceae	-0.153402	6.88475	0	0	TRUE
Rhodobacteraceae	-0.255957	26.9019	0	0	TRUE	Rhodobacteraceae	-0.263355	17.7312	0	0	TRUE
Rhodocyclaceae	0.331666	38.9663	8.62359e-10	2.00067e-08	TRUE	Rhodocyclaceae	0.279311	14.3582	0.000302244	0.00292169	TRUE
Rickettsiaceae	-0.0113881	0.333359	0	0	TRUE	Rickettsiaceae	-0.0278893	1.36368	0	0	TRUE
Rikenellaceae	-0.0110746	0.0870416	0	0	TRUE	Rubinisphaeraceae	-0.130151	9.14553	0	0	TRUE
Rubinisphaeraceae	-0.0848401	4.69011	0	0	TRUE	Rubritaleaceae	-0.176156	13.6326	0	0	TRUE
Rubritaleaceae	-0.17877	23.5886	0	0	TRUE	Ruminococcaceae	-0.0334268	0.207331	0	0	TRUE
Ruminococcaceae	-0.0491426	0.510019	0	0	TRUE	Saprospiraceae	-0.107633	9.36154	0	0	TRUE
Saprospiraceae	-0.112706	9.85537	0	0	TRUE	Shewanellaceae	-0.012742	0.397786	0	0	TRUE
Shewanellaceae	0.00490179	0.0766817	0	0	TRUE	Simkaniaceae	-0.0846559	2.17015	0	0	TRUE
Simkaniaceae	-0.111767	3.60723	0	0	TRUE	Sphingomonadaceae	0.418498	25.248	1.00824e-06	2.92391e-05	TRUE
Sphingomonadaceae	0.410526	47.3873	1.16515e-11	6.75788e-10	TRUE	Spirochaetaceae	0.0369625	0.239492	0	0	TRUE
Spirochaetaceae	0.0229089	0.128719	0	0	TRUE	Staphylococcaceae	0.193225	12.0013	0	0	TRUE
Staphylococcaceae	0.194824	12.4067	0.000855615	0.00620321	TRUE	Stappiaceae	-0.0381944	0.919268	0	0	TRUE
Stappiaceae	-0.000833393	0.000464993	0	0	TRUE	Streptococcaceae	-0.0394546	0.294173	0	0	TRUE
Streptococcaceae	-0.0672748	1.16443	0	0	TRUE	Terasakiellaceae	0.0579281	2.58739	0	0	TRUE
Terasakiellaceae	0.0169055	0.311665	0	0	TRUE	Thermaceae	0.188696	19.621	0	0	TRUE
Thermaceae	0.186271	16.5165	0	0	TRUE	Thermoanaerobaculaceae	-0.131342	12.4824	0	0	TRUE
Thermoanaerobaculaceae	-0.0942945	7.70128	0	0	TRUE	Unclassified Acidobacteria	-0.00356283	0.0115588	0	0	TRUE
Unclassified Acidobacteria	-0.00569881	0.0330408	0	0	TRUE	Unclassified Alphaproteobacteria	-0.146017	10.9806	0	0	TRUE
Unclassified Alphaproteobacteria	-0.116323	9.5432	0	0	TRUE	Unclassified Bacteria	-0.121466	11.4105	0	0	TRUE
Unclassified Bacteria	-0.10112	10.0728	0	0	TRUE	Unclassified Clostridiales	0.00560577	0.0613516	0	0	TRUE
Unclassified Clostridiales	0.0173008	0.771816	0	0	TRUE	Unclassified Deltaproteobacteria	-0.070887	5.98015	0	0	TRUE
Unclassified Deltaproteobacteria	-0.0382959	2.71727	0	0	TRUE	Unclassified Flavobacteriales	-0.0533826	3.97634	0	0	TRUE
Unclassified Flavobacteriales	-0.036114	2.49622	0	0	TRUE	Unclassified Gammaproteobacteria	-0.253305	13.1897	0	0	TRUE
Unclassified Gammaproteobacteria	-0.198511	15.4326	0	0	TRUE	Unclassified Nostocales	-0.0947093	5.68047	0	0	TRUE
Unclassified Nostocales	-0.0692772	3.67134	0	0	TRUE	Unclassified Planctomycetales	-0.0515213	5.25972	0	0	TRUE
Unclassified Planctomycetales	-0.00992443	0.280097	0	0	TRUE	Unclassified Proteobacteria	-0.0417903	1.32311	0	0	TRUE
Unclassified Proteobacteria	-0.0157658	0.18954	0	0	TRUE	Unclassified Rhizobiales	0.0185413	0.0961619	0	0	TRUE
Unclassified Rhizobiales	0.0640155	1.31491	0	0	TRUE	Unclassified Unassigned	-0.083046	1.9009	0	0	TRUE
Unclassified Unassigned	-0.14571	7.39662	0	0	TRUE	Unclassified Verrucomicrobiales	-0.0410655	2.07677	0	0	TRUE
Unclassified Verrucomicrobiales	-0.0106494	0.218427	0	0	TRUE	Unclassified Woesearchaeia	-0.0837414	3.21536	0	0	TRUE
Unclassified Woesearchaeia	-0.0655389	2.93011	0	0	TRUE	Unknown Family	-0.0645576	7.03709	0	0	TRUE
Unknown Family	-0.0229164	0.827648	0	0	TRUE	Veillonellaceae	-0.0466861	2.10141	0	0	TRUE
Veillonellaceae	-0.0186087	0.520097	0	0	TRUE	Vibrionaceae	-0.0745091	2.33252	0	0	TRUE
Vibrionaceae	-0.089064	5.54415	0	0	TRUE	Woeseiaceae	-0.104789	8.66699	0	0	TRUE
Woeseiaceae	-0.0771272	5.92338	0	0	TRUE	Xanthobacteraceae	0.0291854	0.439291	0	0	TRUE
Xanthobacteraceae	0.0521665	1.60963	0	0	TRUE	Xanthomonadaceae	-0.0193017	0.587775	0	0	TRUE
Xanthomonadaceae	-0.0115995	0.177563	0	0	TRUE	Xenococcaceae	-0.0814517	3.5207	0	0	TRUE
Xenococcaceae	-0.0631912	2.66411	0	0	TRUE

### Sheet: Table S10D
Table S10D: ANCOM comparison of realtive abundance of microbial taxa vs. IL-1R and TLR gene copy number in the Skeleton.
Results obtained from ANCOMBC for IL-1R and TLR genes in relation to microbial families present in the skeleton. The coefficient, W statistic, p value, and q value are reported for each gene.
IL-1R						TLR
Microbial Family	Coeff	W	p_val	q_val	diff_abn	Microbial Family	Coeff	W	p_val	q_val	diff_abn
A4b	-0.156916	11.8021	0	0	TRUE	A4b	-0.202447	14.5565	0	0	TRUE
Alicyclobacillaceae	0.116657	3.45981	0	0	TRUE	Alicyclobacillaceae	0.0770106	3.45739	0	0	TRUE
Alteromonadaceae	0.0247082	0.665293	0	0	TRUE	Alteromonadaceae	0.0102849	0.134801	0	0	TRUE
Amoebophilaceae	-0.0741217	0.299319	0	0	TRUE	Amoebophilaceae	0.0384148	0.103209	0	0	TRUE
Bacillaceae	0.296044	31.2361	0	0	TRUE	Bacillaceae	0.235324	15.6424	0	0	TRUE
Bacteria_Acidobacteria_Subgroup 6_uncultured bacterium_uncultured bacterium	-0.0472403	2.96187	0	0	TRUE	Bacteria_Acidobacteria_Subgroup 6_uncultured bacterium_uncultured bacterium	-0.0613906	3.44149	0	0	TRUE
Bacteria_Actinobacteria_Acidimicrobiia_Actinomarinales_uncultured	-0.142613	9.17832	0	0	TRUE	Bacteria_Actinobacteria_Acidimicrobiia_Actinomarinales_uncultured	-0.252143	12.4032	0	0	TRUE
Bacteria_Actinobacteria_Thermoleophilia_Gaiellales_uncultured	-0.0384791	2.01084	0	0	TRUE	Bacteria_Actinobacteria_Thermoleophilia_Gaiellales_uncultured	-0.0934488	4.13451	0	0	TRUE
Bacteria_AncK6_uncultured bacterium_uncultured bacterium_uncultured bacterium	-0.0397834	2.24324	0	0	TRUE	Bacteria_AncK6_uncultured bacterium_uncultured bacterium_uncultured bacterium	-0.0712473	3.3684	0	0	TRUE
Bacteria_Chloroflexi_Dehalococcoidia_SAR202 clade_uncultured Chloroflexi bacterium	-0.0170134	0.740259	0	0	TRUE	Bacteria_Chloroflexi_Dehalococcoidia_SAR202 clade_uncultured Chloroflexi bacterium	-0.0196967	0.505945	0	0	TRUE
Bacteria_Chloroflexi_TK17_uncultured Chloroflexi bacterium_uncultured Chloroflexi bacterium	-0.049534	2.65546	0	0	TRUE	Bacteria_Chloroflexi_TK17_uncultured Chloroflexi bacterium_uncultured Chloroflexi bacterium	-0.0768789	4.16896	0	0	TRUE
Bacteria_Dadabacteria_Dadabacteriia_Dadabacteriales_uncultured bacterium	-0.133009	12.8144	0	0	TRUE	Bacteria_Dadabacteria_Dadabacteriia_Dadabacteriales_uncultured bacterium	-0.181496	15.0751	0	0	TRUE
Bacteria_Firmicutes_Clostridia_Clostridiales_Family XI	0.0492923	1.99714	0	0	TRUE	Bacteria_Firmicutes_Clostridia_Clostridiales_Family XI	0.0436979	2.04291	0	0	TRUE
Bacteria_Gemmatimonadetes_BD2-11 terrestrial group_uncultured bacterium_uncultured bacterium	-0.0768754	5.65279	0	0	TRUE	Bacteria_Gemmatimonadetes_BD2-11 terrestrial group_uncultured bacterium_uncultured bacterium	-0.117053	5.30636	0	0	TRUE
Bacteria_PAUC34f_uncultured bacterium_uncultured bacterium_uncultured bacterium	-0.0360471	4.64503	0	0	TRUE	Bacteria_PAUC34f_uncultured bacterium_uncultured bacterium_uncultured bacterium	-0.0471354	3.98515	0	0	TRUE
Bacteria_Planctomycetes_OM190_uncultured bacterium_uncultured bacterium	-0.0476095	2.16113	0	0	TRUE	Bacteria_Planctomycetes_OM190_uncultured bacterium_uncultured bacterium	-0.0745209	3.97817	0	0	TRUE
Bacteria_Proteobacteria_Alphaproteobacteria_Thalassobaculales_uncultured	-0.0294792	1.26571	0	0	TRUE	Bacteria_Proteobacteria_Alphaproteobacteria_Thalassobaculales_uncultured	-0.0255072	1.06813	0	0	TRUE
Bacteria_Proteobacteria_Alphaproteobacteria_uncultured_Unclassified uncultured	-0.0134401	0.375476	0	0	TRUE	Bacteria_Proteobacteria_Alphaproteobacteria_uncultured_Unclassified uncultured	-0.0418719	2.36345	0	0	TRUE
Bacteria_Proteobacteria_Alphaproteobacteria_uncultured_uncultured bacterium	-0.10384	5.98218	0	0	TRUE	Bacteria_Proteobacteria_Alphaproteobacteria_uncultured_uncultured bacterium	-0.144246	5.67512	0	0	TRUE
Bacteria_Proteobacteria_Gammaproteobacteria_Gammaproteobacteria Incertae Sedis_Unknown Family	-0.0425894	1.02427	0	0	TRUE	bacteriap25	-0.0806212	2.79783	0	0	TRUE
bacteriap25	-0.0594117	2.27119	0	0	TRUE	Bacteroidaceae	0.100607	10.1728	0	0	TRUE
Bacteroidaceae	0.104286	5.59124	0	0	TRUE	Burkholderiaceae	0.415224	18.1861	4.00665e-05	0.000733513	TRUE
Beijerinckiaceae	-0.0669656	0.902911	0	0	TRUE	Caldilineaceae	-0.206186	13.3965	0	0	TRUE
Burkholderiaceae	0.488544	40.1398	4.72853e-10	3.02626e-08	TRUE	Caulobacteraceae	0.399917	14.5205	0	0	TRUE
Caldilineaceae	-0.142671	10.2645	0	0	TRUE	Chitinophagaceae	0.00296712	0.0177047	0	0	TRUE
Caulobacteraceae	0.473845	28.1179	0	0	TRUE	Chroococcidiopsaceae	0.0212515	0.20461	0	0	TRUE
Chitinophagaceae	-0.00633744	0.0748701	0	0	TRUE	Clade I	0.0160588	0.277047	0	0	TRUE
Chloroflexaceae	-0.0120187	0.171558	0	0	TRUE	Clostridiaceae 1	0.0430596	0.502626	0	0	TRUE
Chroococcidiopsaceae	-0.0120403	0.153074	0	0	TRUE	Clostridiaceae 4	-0.114693	2.76627	0	0	TRUE
Clade I	0.0186668	0.512301	0	0	TRUE	Corynebacteriaceae	0.121607	12.3066	0	0	TRUE
Clostridiaceae 1	0.0672476	1.36615	0	0	TRUE	Cryomorphaceae	-0.042582	0.526242	0	0	TRUE
Clostridiaceae 4	-0.0773124	2.12914	0	0	TRUE	Cyanobiaceae	-0.000507447	0.000102185	0	0	TRUE
Corynebacteriaceae	0.141189	13.0108	0	0	TRUE	Cyclobacteriaceae	-0.0620981	0.476288	0	0	TRUE
Cryomorphaceae	0.003729	0.0123868	0	0	TRUE	Deinococcaceae	0.100358	9.75441	0	0	TRUE
Cyanobiaceae	-0.00130538	0.000797449	0	0	TRUE	Desulfobacteraceae	-0.0534255	1.06752	0	0	TRUE
Cyclobacteriaceae	-0.238741	16.4457	0	0	TRUE	Desulfobulbaceae	-0.00577271	0.0378395	0	0	TRUE
Deinococcaceae	0.115472	7.63582	0	0	TRUE	Desulfovibrionaceae	-0.0730618	3.07376	0	0	TRUE
Desulfobacteraceae	-0.0234237	0.724091	0	0	TRUE	DEV007	-0.0121824	0.28457	0	0	TRUE
Desulfobulbaceae	-0.00332697	0.0188631	0	0	TRUE	Devosiaceae	-0.0766268	2.48245	0	0	TRUE
Desulfovibrionaceae	-0.0464841	2.55018	0	0	TRUE	Endozoicomonadaceae	0.0957833	1.31344	0	0	TRUE
DEV007	0.00650311	0.116869	0	0	TRUE	Enterobacteriaceae	0.058268	2.71405	0	0	TRUE
Devosiaceae	-0.0655407	2.75095	0	0	TRUE	Enterococcaceae	0.189439	10.6934	0	0	TRUE
Endozoicomonadaceae	0.0673159	0.508594	0	0	TRUE	Entotheonellaceae	-0.0654028	2.36211	0	0	TRUE
Enterobacteriaceae	0.0678701	3.02244	0	0	TRUE	Flavobacteriaceae	-0.216102	9.57693	0	0	TRUE
Enterococcaceae	0.215466	13.9167	0	0	TRUE	Geodermatophilaceae	0.0290527	0.443038	0	0	TRUE
Entotheonellaceae	-0.0448586	2.27944	0	0	TRUE	Halanaerobiaceae	0.0279445	0.616018	0	0	TRUE
Flavobacteriaceae	-0.195163	19.9695	0	0	TRUE	Haliangiaceae	-0.0917977	3.29519	0	0	TRUE
Fusobacteriaceae	0.0523813	1.42477	0	0	TRUE	Halieaceae	0.0137569	0.508463	0	0	TRUE
Geodermatophilaceae	-0.00834035	0.0711354	0	0	TRUE	Halococcaceae	0.0657478	6.76005	0	0	TRUE
Halanaerobiaceae	0.00849694	0.088043	0	0	TRUE	Hyphomicrobiaceae	-0.212845	13.0086	0	0	TRUE
Haliangiaceae	-0.0427743	0.833114	0	0	TRUE	Hyphomonadaceae	-0.0101746	0.12176	0	0	TRUE
Halieaceae	0.0138529	0.425119	0	0	TRUE	Ilumatobacteraceae	-0.0343267	0.885025	0	0	TRUE
Halococcaceae	0.0793117	6.66768	0	0	TRUE	Kiloniellaceae	-0.203216	13.6063	0	0	TRUE
Hyphomicrobiaceae	-0.0965699	6.28139	0	0	TRUE	Lachnospiraceae	0.0107356	0.0291158	0	0	TRUE
Hyphomonadaceae	-0.0196985	0.400763	0	0	TRUE	Lactobacillaceae	0.091287	6.08997	0	0	TRUE
Ilumatobacteraceae	-0.00679487	0.0924811	0	0	TRUE	Methyloligellaceae	-0.177266	20.4604	0	0	TRUE
Kiloniellaceae	-0.14938	9.85332	0	0	TRUE	Micrococcaceae	0.0840655	6.31684	0	0	TRUE
Lachnospiraceae	0.0218275	0.176766	0	0	TRUE	Microtrichaceae	-0.2434	18.1839	0	0	TRUE
Lactobacillaceae	0.0648803	2.15846	0	0	TRUE	Moraxellaceae	0.155903	6.33105	0	0	TRUE
Methyloligellaceae	-0.112858	14.1517	0	0	TRUE	Mycobacteriaceae	-0.0509824	1.88248	0	0	TRUE
Micrococcaceae	0.0386191	1.11467	0	0	TRUE	Nitrosopumilaceae	-0.375903	15.4008	0	0	TRUE
Microtrichaceae	-0.166761	12.5223	0	0	TRUE	Nitrospiraceae	-0.170592	8.84542	0	0	TRUE
Moraxellaceae	0.18348	5.30652	0	0	TRUE	Nocardioidaceae	0.0115665	0.169941	0	0	TRUE
Mycobacteriaceae	-0.010737	0.131337	0	0	TRUE	Nodosilineaceae	-0.00595347	0.0602761	0	0	TRUE
Nitrosopumilaceae	-0.305753	16.633	0	0	TRUE	P3OB-42	-0.0446802	0.568389	0	0	TRUE
Nitrospiraceae	-0.119746	8.28346	0	0	TRUE	Parvularculaceae	-0.0335803	1.90267	0	0	TRUE
Nocardioidaceae	0.00687962	0.07954	0	0	TRUE	Pasteurellaceae	0.0664562	3.64832	0	0	TRUE
Nodosilineaceae	-0.0106377	0.103003	0	0	TRUE	Peptostreptococcaceae	0.0407364	0.230645	0	0	TRUE
P3OB-42	-0.110148	3.58846	0	0	TRUE	Phycisphaeraceae	-0.200248	12.5814	0	0	TRUE
Parvularculaceae	-0.037491	2.1321	0	0	TRUE	Pirellulaceae	-0.451343	65.2649	0	0	TRUE
Pasteurellaceae	0.0868304	4.04428	0	0	TRUE	Prevotellaceae	0.146455	12.5203	0	0	TRUE
Peptococcaceae	0.0368149	3.7746	0	0	TRUE	Pseudomonadaceae	0.426555	17.4554	5.88256e-05	0.00094121	TRUE
Peptostreptococcaceae	0.0752578	1.14367	0	0	TRUE	Pseudonocardiaceae	0.0275714	1.37646	0	0	TRUE
Phycisphaeraceae	-0.16294	12.5697	0	0	TRUE	Rhizobiaceae	-0.29719	13.3482	0.000517333	0.00331093	TRUE
Pirellulaceae	-0.328605	43.5727	0	0	TRUE	Rhodobacteraceae	-0.305984	18.4599	3.47035e-05	0.000733513	TRUE
Prevotellaceae	0.122342	5.5363	0	0	TRUE	Rhodocyclaceae	0.319479	15.702	0	0	TRUE
Pseudomonadaceae	0.47822	30.2563	7.57124e-08	1.70231e-06	TRUE	Rhodothermaceae	-0.0932365	4.27311	0	0	TRUE
Pseudonocardiaceae	0.0232682	1.3574	0	0	TRUE	Rubinisphaeraceae	-0.111805	10.3669	0	0	TRUE
Puniceicoccaceae	0.00110012	0.00397392	0	0	TRUE	Rubritaleaceae	-0.129502	6.09113	0	0	TRUE
Rhizobiaceae	-0.148769	6.64522	0	0	TRUE	Ruminococcaceae	0.0149611	0.178784	0	0	TRUE
Rhodobacteraceae	-0.239554	12.1694	0	0	TRUE	Sandaracinaceae	-0.114256	7.06214	0	0	TRUE
Rhodocyclaceae	0.400737	26.0505	0	0	TRUE	Saprospiraceae	-0.0852276	4.32491	0	0	TRUE
Rhodothermaceae	-0.0433767	3.11138	0	0	TRUE	Simkaniaceae	-0.0450167	1.44062	0	0	TRUE
Rubinisphaeraceae	-0.0743889	7.14113	0	0	TRUE	Solibacteraceae (Subgroup 3)	-0.146701	6.8087	0	0	TRUE
Rubritaleaceae	-0.0603766	2.158	0	0	TRUE	Solirubrobacteraceae	0.0104488	0.135097	0	0	TRUE
Ruminococcaceae	0.020615	0.322846	0	0	TRUE	Sphingomonadaceae	0.431118	15.7053	0.000148032	0.0017808	TRUE
Sandaracinaceae	-0.0609291	3.10115	0	0	TRUE	Spirosomaceae	0.00807167	0.0227445	0	0	TRUE
Saprospiraceae	-0.0324432	1.72055	0	0	TRUE	Staphylococcaceae	0.25703	12.2171	0	0	TRUE
Simkaniaceae	-0.0205138	0.507615	0	0	TRUE	Stappiaceae	-0.132941	1.92697	0	0	TRUE
Solibacteraceae (Subgroup 3)	-0.1161	8.98782	0	0	TRUE	Streptococcaceae	0.0923037	3.06258	0	0	TRUE
Solirubrobacteraceae	0.0108559	0.242032	0	0	TRUE	Terasakiellaceae	0.0765674	4.98532	0	0	TRUE
Sphingomonadaceae	0.480046	29.8555	0	0	TRUE	Thermaceae	0.230436	26.1017	0	0	TRUE
Spirochaetaceae	-0.128738	5.43324	0	0	TRUE	Thermoanaerobaculaceae	-0.193351	8.46015	0	0	TRUE
Spirosomaceae	0.03905	0.342	0	0	TRUE	Unclassified Alphaproteobacteria	-0.268186	24.9657	0	0	TRUE
Staphylococcaceae	0.311285	14.4134	0	0	TRUE	Unclassified Bacteria	-0.17373	14.5104	0	0	TRUE
Stappiaceae	-0.0765153	2.1369	0	0	TRUE	Unclassified Bacteroidia	-0.0287983	0.666469	0	0	TRUE
Streptococcaceae	0.0853522	2.05865	0	0	TRUE	Unclassified Cellvibrionales	-0.0467996	1.23425	0	0	TRUE
Terasakiellaceae	0.0727973	2.45578	0	0	TRUE	Unclassified Chloroflexi	-0.0495273	2.52111	0	0	TRUE
Thermaceae	0.269883	29.9703	0	0	TRUE	Unclassified Clostridiales	-0.0240048	0.554668	0	0	TRUE
Thermoanaerobaculaceae	-0.0989804	4.68843	0	0	TRUE	Unclassified Cytophagales	-0.0355966	0.977986	0	0	TRUE
Unclassified Acidobacteria	0.0219708	2.24293	0	0	TRUE	Unclassified Deltaproteobacteria	-0.169094	7.35293	0	0	TRUE
Unclassified Alphaproteobacteria	-0.23607	39.026	0	0	TRUE	Unclassified Gammaproteobacteria	-0.228966	15.233	0	0	TRUE
Unclassified Bacteria	-0.140371	13.2648	0	0	TRUE	Unclassified Myxococcales	-0.0378907	1.91102	0	0	TRUE
Unclassified Bacteroidia	-0.00298032	0.0126552	0	0	TRUE	Unclassified NB1-j	-0.0713051	4.34125	0	0	TRUE
Unclassified Cellvibrionales	0.0134885	0.228061	0	0	TRUE	Unclassified Rhodovibrionales	-0.0169748	0.229914	0	0	TRUE
Unclassified Chloroflexi	-0.0351653	1.91781	0	0	TRUE	Unclassified SAR202 clade	-0.139865	5.5699	0	0	TRUE
Unclassified Clostridiales	-0.00377188	0.022742	0	0	TRUE	Unclassified Subgroup 9	-0.0998706	2.86684	0	0	TRUE
Unclassified Cytophagales	-0.0355175	2.87845	0	0	TRUE	Unclassified Woesearchaeia	-0.167598	6.99947	0	0	TRUE
Unclassified Deltaproteobacteria	-0.0866411	6.20741	0	0	TRUE	Veillonellaceae	0.0602894	4.91066	0	0	TRUE
Unclassified Gammaproteobacteria	-0.152612	6.59061	0	0	TRUE	Vibrionaceae	0.0637209	2.52958	0	0	TRUE
Unclassified Myxococcales	0.0081085	0.247967	0	0	TRUE	Woeseiaceae	-0.128129	9.03011	0	0	TRUE
Unclassified NB1-j	-0.0310886	1.60522	0	0	TRUE	Xanthobacteraceae	0.0452501	3.20752	0	0	TRUE
Unclassified Proteobacteria	1.5024e-05	5.08162e-07	0	0	TRUE	Xanthomonadaceae	0.0396393	2.98188	0	0	TRUE
Unclassified Rhizobiales	0.0822955	1.79767	0	0	TRUE	Xenococcaceae	0.0220225	0.421959	0	0	TRUE
Unclassified Rhodovibrionales	-0.0116498	0.262679	0	0	TRUE
Unclassified SAR202 clade	-0.117818	7.0221	0	0	TRUE
Unclassified Subgroup 9	-0.068263	3.464	0	0	TRUE
Unclassified Unassigned	-0.121099	2.49371	0	0	TRUE
Unclassified Woesearchaeia	-0.0986001	6.9759	0	0	TRUE
Veillonellaceae	0.0353739	1.49877	0	0	TRUE
Vibrionaceae	0.0345959	0.533868	0	0	TRUE
Weeksellaceae	0.0398551	1.40398	0	0	TRUE
Woeseiaceae	-0.092607	6.98502	0	0	TRUE
Xanthobacteraceae	0.0593236	3.87019	0	0	TRUE
Xanthomonadaceae	0.0528517	3.51566	0	0	TRUE
Xenococcaceae	-0.018914	0.33343	0	0	TRUE
