## Supplementary material for "Anatomically-specific coupling between innate immune gene repertoire and microbiome structure during coral evolution": Table S11

### Sheet: Table S11A
Table S11A: Phylogenetic comparison of TIR, LRR, and Ig domains vs microbiome PC axes from beta-diversity PCoA analysis in all compartments for all unique isoforms
Phylogenetic independent contranst results for TIR, LRR, and Ig domains for the microbiome compostion based on the first 3 PC axes (PC1, PC2, PC3) in the beta-diversity plot for unweighted and weighted unfrac in all compartments combined for the coral microbiome data collected during the Global Coral Microbiome Project. PIC analyses were run using microbiome data from each of the PC axes seperatl…
					PC1					PC2					PC3
Diversity_Trait	Immune_Trait	N_Microbiomes	N_Genomes	PIC_Model	pVal_PIC	Rsquared_PIC	Bonferroni	Hochberg	FDR	pVal_PIC	Rsquared_PIC	Bonferroni	Hochberg	FDR	pVal_PIC	Rsquared_PIC	Bonferroni	Hochberg	FDR
all_unweighted_unifrac	TIR_total	183	11	lm(y_trait_positive ~ x_trait_positive -1)	0.00117945	0.707296	0.04	0.03	0.01	0.289524	0.12337	1	0.306234	0.306234	0.00378445	0.624729	0.0302756	0.0113534	0.00504594
all_unweighted_unifrac	TIR_total_unique	183	11	lm(y_trait_positive ~ x_trait_positive -1)	0.0090543	0.549316	0.29	0.22	0.03	0.0117668	0.524131	0.0941345	0.0941345	0.0941345	5.42e-05	0.849983	0.0004336	0.0004336	0.0004336
all_unweighted_unifrac	LRR_total	183	11	lm(y_trait_positive ~ x_trait_positive -1)	0.151602	0.214309	1	0.93	0.29	0.0294323	0.426187	0.235458	0.206026	0.0984646	0.0178	0.481831	0.1424	0.0356	0.0203429
all_unweighted_unifrac	LRR_total_unique	183	11	lm(y_trait_positive ~ x_trait_positive -1)	0.609978	0.0300935	1	0.93	0.77	0.0369242	0.399557	0.295394	0.221545	0.0984646	0.11515	0.252557	0.9212	0.11515	0.11515
all_unweighted_unifrac	IG_total	183	11	lm(y_trait_positive ~ x_trait_positive -1)	0.0587087	0.342191	1	0.93	0.13	0.190555	0.182109	1	0.306234	0.254073	0.000277659	0.785804	0.00222127	0.00138829	0.000555317
all_unweighted_unifrac	IG_total_unique	183	11	lm(y_trait_positive ~ x_trait_positive -1)	0.831928	0.00527578	1	0.93	0.92	0.190555	0.182109	1	0.306234	0.254073	0.000277659	0.785804	0.00222127	0.00138829	0.000555317
all_weighted_unifrac	TIR_total	183	11	lm(y_trait_positive ~ x_trait_positive -1)	0.00312514	0.639639	0.100005	0.0781286	0.0125006	0.848259	0.00429046	1	0.84826	0.84826	0.024965	0.44492	0.19972	0.19972	0.102255
all_weighted_unifrac	TIR_total_unique	183	11	lm(y_trait_positive ~ x_trait_positive -1)	0.0817513	0.298979	1	0.937065	0.18686	0.825209	0.00571188	1	0.84826	0.84826	0.49718	0.0526839	1	0.864248	0.662906
all_weighted_unifrac	LRR_total	183	11	lm(y_trait_positive ~ x_trait_positive -1)	0.440251	0.0675409	1	0.937065	0.587001	0.0990706	0.273132	0.792565	0.693494	0.396282	0.608398	0.0303561	1	0.864248	0.695312
all_weighted_unifrac	LRR_total_unique	183	11	lm(y_trait_positive ~ x_trait_positive -1)	0.895245	0.00203409	1	0.937065	0.924123	0.0266784	0.437427	0.213427	0.213427	0.213427	0.864248	0.00342702	1	0.864248	0.864248
all_weighted_unifrac	IG_total	183	11	lm(y_trait_positive ~ x_trait_positive -1)	0.235387	0.152303	1	0.937065	0.376618	0.493394	0.0535913	1	0.84826	0.657859	0.0547817	0.350997	0.438254	0.255638	0.102255
all_weighted_unifrac	IG_total_unique	183	11	lm(y_trait_positive ~ x_trait_positive -1)	0.70826	0.016309	1	0.937065	0.873413	0.493394	0.0535913	1	0.84826	0.657859	0.0547817	0.350997	0.438254	0.255638	0.102255

### Sheet: Table S11B
Table S11B: Phylogenetic comparison of TIR, LRR, and Ig domains vs microbiome PC axes from beta-diversity PCoA analysis in the mucus compartment for all unique isoforms
Phylogenetic independent contranst results for TIR, LRR, and Ig domains for the microbiome compostion based on the first 3 PC axes (PC1, PC2, PC3) in the beta-diversity plots for unweighted and weighted Unifrac in the mucus compartment for the coral microbiome data collected during the Global Coral Microbiome Project. PIC analyses were run using microbiome data from each of the PC axes seperatly.…
					PC1					PC2					PC3
Diversity_Trait	Immune_Trait	N_Microbiomes	N_Genomes	PIC_Model	pVal_PIC	Rsquared_PIC	Bonferroni	Hochberg	FDR	pVal_PIC	Rsquared_PIC	Bonferroni	Hochberg	FDR	pVal_PIC	Rsquared_PIC	Bonferroni	Hochberg	FDR
mucus_unweighted_unifrac	TIR_total	61	11	lm(y_trait_positive ~ x_trait_positive -1)	0.628223	0.0271591	1	0.93	0.77	0.962365	0.000261456	1	0.962365	0.962365	0.00780649	0.563035	0.0625	0.021	0.0104
mucus_unweighted_unifrac	TIR_total_unique	61	11	lm(y_trait_positive ~ x_trait_positive -1)	0.934301	0.000797788	1	0.93	0.93	0.150985	0.214882	1	0.962365	0.729915	1.45e-06	0.932342	1.16e-05	1.16e-05	1.16e-05
mucus_unweighted_unifrac	LRR_total	61	11	lm(y_trait_positive ~ x_trait_positive -1)	0.233869	0.153213	1	0.93	0.36	0.638676	0.0255586	1	0.962365	0.729915	0.000749187	0.73451	0.00599	0.00524	0.003
mucus_unweighted_unifrac	LRR_total_unique	61	11	lm(y_trait_positive ~ x_trait_positive -1)	0.0512217	0.359464	1	0.93	0.12	0.594918	0.0326548	1	0.962365	0.729915	0.010484	0.535375	0.0839	0.021	0.012
mucus_unweighted_unifrac	IG_total	61	11	lm(y_trait_positive ~ x_trait_positive -1)	0.443975	0.0664852	1	0.93	0.59	0.504526	0.0509532	1	0.962365	0.729915	0.00438573	0.612855	0.0351	0.0175	0.00702
mucus_unweighted_unifrac	IG_total_unique	61	11	lm(y_trait_positive ~ x_trait_positive -1)	0.0183912	0.478359	0.59	0.42	0.06	0.504526	0.0509532	1	0.962365	0.729915	0.00438573	0.612855	0.0351	0.0175	0.00702
mucus_weighted_unifrac	TIR_total	61	11	lm(y_trait_positive ~ x_trait_positive -1)	0.0234373	0.451972	0.749994	0.515621	0.0681813	0.00489722	0.603747	0.0391777	0.0293833	0.0130592	0.00139782	0.696441	0.0111825	0.00559126	0.00224
mucus_weighted_unifrac	TIR_total_unique	61	11	lm(y_trait_positive ~ x_trait_positive -1)	0.0297923	0.424784	0.953353	0.595846	0.0733348	0.0101306	0.53867	0.0810449	0.050653	0.0202612	0.00251523	0.655881	0.0201218	0.00754568	0.00335
mucus_weighted_unifrac	LRR_total	61	11	lm(y_trait_positive ~ x_trait_positive -1)	0.373394	0.0888196	1	0.937065	0.543119	0.000216765	0.797018	0.00173412	0.00173412	0.00173412	0.0951049	0.27867	0.760839	0.19021	0.109
mucus_weighted_unifrac	LRR_total_unique	61	11	lm(y_trait_positive ~ x_trait_positive -1)	0.889565	0.00226183	1	0.937065	0.924123	0.00459076	0.609106	0.0367261	0.0293833	0.0130592	0.407834	0.0772814	1	0.407834	0.408
mucus_weighted_unifrac	IG_total	61	11	lm(y_trait_positive ~ x_trait_positive -1)	0.184248	0.186859	1	0.937065	0.327552	0.0340671	0.409123	0.272537	0.0681341	0.0389338	3.87e-05	0.860665	0.000309396	0.000193373	7.73e-05
mucus_weighted_unifrac	IG_total_unique	61	11	lm(y_trait_positive ~ x_trait_positive -1)	0.833956	0.00514768	1	0.937065	0.924123	0.0340671	0.409123	0.272537	0.0681341	0.0389338	3.87e-05	0.860665	0.000309396	0.000193373	7.73e-05

### Sheet: Table S11C
Table S11C: Phylogenetic comparison of TIR, LRR, and Ig domains vs microbiome PC axes from beta-diversity PCoA analysis in the tissue compartment for all unique isoforms
Phylogenetic independent contranst results for TIR, LRR, and Ig domains for the microbiome compostion based on the first 3 PC axes (PC1, PC2, PC3) in the beta-diversity plot for unweighted and weighted UniFrac in the tissue compartment for the coral microbiome data collected during the Global Coral Microbiome Project. PIC analyses were run using microbiome data from each of the PC axes seperatly.…
					PC1					PC2					PC3
Diversity_Trait	Immune_Trait	N_Microbiomes	N_Genomes	PIC_Model	pVal_PIC	Rsquared_PIC	Bonferroni	Hochberg	FDR	pVal_PIC	Rsquared_PIC	Bonferroni	Hochberg	FDR	pVal_PIC	Rsquared_PIC	Bonferroni	Hochberg	FDR
tissue_unweighted_unifrac	TIR_total	62	11	lm(y_trait_positive ~ x_trait_positive -1)	0.0234373	0.451972	0.75	0.52	0.07	0.00489722	0.603747	0.0391777	0.0293833	0.0130592	0.00139782	0.696441	0.0111825	0.00559126	0.00224
tissue_unweighted_unifrac	TIR_total_unique	62	11	lm(y_trait_positive ~ x_trait_positive -1)	0.0297923	0.424784	0.95	0.63	0.08	0.0101306	0.53867	0.0810449	0.050653	0.0202612	0.00251523	0.655881	0.0201218	0.00754568	0.00335
tissue_unweighted_unifrac	LRR_total	62	11	lm(y_trait_positive ~ x_trait_positive -1)	0.373394	0.0888196	1	0.93	0.54	0.000216765	0.797018	0.00173412	0.00173412	0.00173412	0.0951049	0.27867	0.760839	0.19021	0.109
tissue_unweighted_unifrac	LRR_total_unique	62	11	lm(y_trait_positive ~ x_trait_positive -1)	0.889565	0.00226183	1	0.93	0.92	0.00459076	0.609106	0.0367261	0.0293833	0.0130592	0.407834	0.0772814	1	0.407834	0.408
tissue_unweighted_unifrac	IG_total	62	11	lm(y_trait_positive ~ x_trait_positive -1)	0.184248	0.186859	1	0.93	0.33	0.0340671	0.409123	0.272537	0.0681341	0.0389338	3.87e-05	0.860665	0.000309396	0.000193373	7.73e-05
tissue_unweighted_unifrac	IG_total_unique	62	11	lm(y_trait_positive ~ x_trait_positive -1)	0.833956	0.00514768	1	0.93	0.92	0.0340671	0.409123	0.272537	0.0681341	0.0389338	3.87e-05	0.860665	0.000309396	0.000193373	7.73e-05
tissue_weighted_unifrac	TIR_total	62	11	lm(y_trait_positive ~ x_trait_positive -1)	0.0234373	0.451972	0.749994	0.515621	0.0681813	0.00489722	0.603747	0.0391777	0.0293833	0.0130592	0.00139782	0.696441	0.0111825	0.00559126	0.00224
tissue_weighted_unifrac	TIR_total_unique	62	11	lm(y_trait_positive ~ x_trait_positive -1)	0.0297923	0.424784	0.953353	0.595846	0.0733348	0.0101306	0.53867	0.0810449	0.050653	0.0202612	0.00251523	0.655881	0.0201218	0.00754568	0.00335
tissue_weighted_unifrac	LRR_total	62	11	lm(y_trait_positive ~ x_trait_positive -1)	0.373394	0.0888196	1	0.937065	0.543119	0.000216765	0.797018	0.00173412	0.00173412	0.00173412	0.0951049	0.27867	0.760839	0.19021	0.109
tissue_weighted_unifrac	LRR_total_unique	62	11	lm(y_trait_positive ~ x_trait_positive -1)	0.889565	0.00226183	1	0.937065	0.924123	0.00459076	0.609106	0.0367261	0.0293833	0.0130592	0.407834	0.0772814	1	0.407834	0.408
tissue_weighted_unifrac	IG_total	62	11	lm(y_trait_positive ~ x_trait_positive -1)	0.184248	0.186859	1	0.937065	0.327552	0.0340671	0.409123	0.272537	0.0681341	0.0389338	3.87e-05	0.860665	0.000309396	0.000193373	7.73e-05
tissue_weighted_unifrac	IG_total_unique	62	11	lm(y_trait_positive ~ x_trait_positive -1)	0.833956	0.00514768	1	0.937065	0.924123	0.0340671	0.409123	0.272537	0.0681341	0.0389338	3.87e-05	0.860665	0.000309396	0.000193373	7.73e-05

### Sheet: Table S11D
Table S11D: Phylogenetic comparison of TIR, LRR, and Ig domains vs microbiome PC axes from beta-diversity PCoA analysis in the skeletal compartment for all unique isoforms
Phylogenetic independent contranst results for TIR, LRR, and Ig domains for the microbiome compostion based on the first 3 PC axes (PC1, PC2, PC3) in the beta-diversity plot for unweighted and weighted UniFrac in the skeletal compartment for the coral microbiome data collected during the Global Coral Microbiome Project. PIC analyses were run using microbiome data from each of the PC axes seperatl…
					PC1					PC2					PC3
Diversity_Trait	Immune_Trait	N_Microbiomes	N_Genomes	PIC_Model	pVal_PIC	Rsquared_PIC	Bonferroni	Hochberg	FDR	pVal_PIC	Rsquared_PIC	Bonferroni	Hochberg	FDR	pVal_PIC	Rsquared_PIC	Bonferroni	Hochberg	FDR
skeleton_unweighted_unifrac	TIR_total	63	11	lm(y_trait_positive ~ x_trait_positive -1)	0.00261433	0.653041	0.08	0.07	0.01	0.00117256	0.707664	0.00938	0.00704	0.00313	0.605644	0.0308175	1	0.682897	0.682897
skeleton_unweighted_unifrac	TIR_total_unique	63	11	lm(y_trait_positive ~ x_trait_positive -1)	0.0746454	0.311021	1	0.93	0.15	0.000781741	0.732066	0.00625	0.00547	0.00313	0.10042	0.271292	0.803362	0.682897	0.346278
skeleton_unweighted_unifrac	LRR_total	63	11	lm(y_trait_positive ~ x_trait_positive -1)	0.417823	0.074171	1	0.93	0.58	1.01e-05	0.896303	8.06e-05	8.06e-05	8.06e-05	0.129854	0.235931	1	0.682897	0.346278
skeleton_unweighted_unifrac	LRR_total_unique	63	11	lm(y_trait_positive ~ x_trait_positive -1)	0.876896	0.00281417	1	0.93	0.92	0.0021925	0.665796	0.0175	0.011	0.00439	0.093348	0.28119	0.746784	0.682897	0.346278
skeleton_unweighted_unifrac	IG_total	63	11	lm(y_trait_positive ~ x_trait_positive -1)	0.212436	0.166762	1	0.93	0.34	0.0111841	0.529107	0.0895	0.0224	0.0128	0.536377	0.0438966	1	0.682897	0.682897
skeleton_unweighted_unifrac	IG_total_unique	63	11	lm(y_trait_positive ~ x_trait_positive -1)	0.686557	0.0189411	1	0.93	0.81	0.0111841	0.529107	0.0895	0.0224	0.0128	0.536377	0.0438966	1	0.682897	0.682897
skeleton_weighted_unifrac	TIR_total	63	11	lm(y_trait_positive ~ x_trait_positive -1)	0.0983772	0.274085	1	0.937065	0.209871	0.337185	0.102483	1	0.348702	0.348702	0.889383	0.00226933	1	0.889383	0.889383
skeleton_weighted_unifrac	TIR_total_unique	63	11	lm(y_trait_positive ~ x_trait_positive -1)	0.439108	0.0678673	1	0.937065	0.587001	0.0199964	0.469375	0.159971	0.159971	0.159971	0.354633	0.0956864	1	0.889383	0.889383
skeleton_weighted_unifrac	LRR_total	63	11	lm(y_trait_positive ~ x_trait_positive -1)	0.709648	0.0161482	1	0.937065	0.873413	0.257321	0.139796	1	0.348702	0.343095	0.335529	0.10315	1	0.889383	0.889383
skeleton_weighted_unifrac	LRR_total_unique	63	11	lm(y_trait_positive ~ x_trait_positive -1)	0.202804	0.173312	1	0.937065	0.341565	0.348702	0.0979506	1	0.348702	0.348702	0.151564	0.214344	1	0.889383	0.889383
skeleton_weighted_unifrac	IG_total	63	11	lm(y_trait_positive ~ x_trait_positive -1)	0.937065	0.000731961	1	0.937065	0.937065	0.103671	0.266952	0.829368	0.348702	0.165874	0.828816	0.00547551	1	0.889383	0.889383
skeleton_weighted_unifrac	IG_total_unique	63	11	lm(y_trait_positive ~ x_trait_positive -1)	0.12683	0.239202	1	0.937065	0.253661	0.103671	0.266952	0.829368	0.348702	0.165874	0.828816	0.00547551	1	0.889383	0.889383
